# High-resolution transcriptomic profiling of the aortic cellular landscape during hypertension reveals novel drivers of vascular fibrosis

**DOI:** 10.1101/2025.03.13.642936

**Authors:** Maria Jelinic, Malathi S I Dona, Tayla Gibson Hughes, Gabriella E. Farrugia, Rebecca Harper, Ian Hsu, Asha Haslem, Vivian Tran, Hericka B. Figueiredo Galvao, Henry Diep, Quynh N Dinh, Taylah Gaynor, Tomasz J. Guzik, Matteo Lemoli, Christopher G Sobey, Alex Bobik, Mathew G Lewsey, Alexander R. Pinto, Antony Vinh, Grant R Drummond

## Abstract

**Background:** Aortic stiffening is a consequence of hypertension and a major contributor to end organ damage. A key driver of aortic stiffening is fibrosis involving the excess production of extracellular matrix (ECM) proteins such as collagen, fibronectin and laminin. The present study aimed to identify the cell types and signalling mechanisms that contribute to aortic fibrosis in hypertension.

**Methods and Results:** Male C57BL/6 mice (10-12-week-old) were randomly assigned to a 28-day angiotensin II (0.7 mg/kg/day) or vehicle (saline) infusion via osmotic minipump (*s.c.*). At endpoint, scRNA-seq analysis of 26,196 cells recovered all major aortic cell populations. Among these, fibroblasts exhibited the greatest heterogeneity and shift in gene expression after angiotensin II compared to all other cell types. Gene ontology analyses revealed that after angiotensin II treatment, a particular subcluster of fibroblasts (Fibro-*Cthrc1*) – characterised by its high expression of *Cthrc1* – was especially fibrogenic. Fibro-*Cthrc1* cells were nearly undetectable in aortas from vehicle-infused mice. Transcripts relating to ECM remodelling (*Thbs2*, *Cdh11* and *Postn*) and collagen production (specifically collagen type I, III and V) were more highly enriched in Fibro-*Cthrc1* compared to other fibroblasts within hypertensive aortas. Moreover, GO terms corresponding to profibrotic signalling pathways (i.e., *cell adhesion, extracellular matrix organisation* and *collagen fibril organisation*) were significantly enriched in Fibro-*Cthrc1*. Spatial transcriptomics and immunohistochemistry confirmed the presence of Fibro-*Cthrc1* in the adventitial layer of angiotensin II-infused but not vehicle-infused mice. Finally, analysis of plasma analytes in approximately 24,000 participants of the UK Biobank collection revealed CTHRC1 to be strongly associated with raised systolic blood pressure and pulse pressure, and a strong predictor of the risk of developing hypertension over a 15-year follow-up.

**Conclusion:** Our study identifies a novel fibroblast subcluster, Fibro-*Cthrc1*, as a potential driver of aortic fibrosis and stiffening in hypertension. This cluster is absent in normotensive aortas, suggesting that targeting Fibro-*Cthrc1* therapeutically could prevent aortic fibrosis and its associated hypertensive end-organ damage. Notably, such an approach may avoid compromising physiological extracellular matrix production and vessel integrity.

**Translational perspective:** Aortic stiffening is a hallmark of hypertension resulting from functional (vasoconstriction) and structural (extracellular matrix remodelling) alterations of the vessel wall. While several antihypertensive medications address functional changes, no therapies directly target the causes of the structural remodelling. The therapeutic challenge is to distinguish between physiological and pathological extracellular matrix remodelling. This study identifies a novel highly profibrotic fibroblast cell population (Fibro-*Cthrc1*) present in aortas from hypertensive, but not normotensive mice. This raises the possibility that Fibro-*Cthrc1* may be a key driver of aortic stiffening and a promising future therapeutic target.
