## Supplementary Table 3 for "High-resolution transcriptomic profiling of the aortic cellular landscape during hypertension reveals novel drivers of vascular fibrosis"

### Sheet: cell_counts_all
	Vehicle	Ang II
B cells	414	714
DC-like cell1	100	182
DC-like cell2	76	130
DC-like cell3	20	125
DC-like cell4	11	36
EC1	245	397
EC2	80	77
Fibro-Cthrc1	5	483
Fibro1	616	440
Fibro2	524	640
Fibro3	438	174
Fibro4	864	464
Fibro5	716	277
Fibro6	555	349
Fibro7	785	1256
Fibro8	122	37
Fibro9	1081	442
Fibro11	84	72
Granulocytes	21	31
ILC	153	138
LEC	50	78
Mac1	319	595
Mac2	256	591
Mac3	60	5
Mast cells	19	18
Mesothelial cells	76	11
NK cells	168	217
Pericytes	245	220
Perineurial cells	36	38
Prolif. B cells	19	57
Prolif.cells	102	123
Schwann cell1	131	56
Schwann cell2	30	31
T cells	69	96
VSMC	133	23

### Sheet: cell_counts_Fibro_only
sub cluster	# cells in Vehicle	% from total Vehicle Fibroblasts	# cells in AngII	% from total AngII fibroblasts
Fibro1	616	0.11	440	0.09
Fibro2	524	0.09	640	0.14
Fibro3	438	0.08	174	0.04
Fibro4	864	0.15	464	0.1
Fibro5	716	0.12	277	0.06
Fibro6	555	0.1	349	0.08
Fibro7	785	0.14	1256	0.27
Fibro8	122	0.02	37	0.01
Fibro9	1081	0.19	442	0.1
Fibro-Cthrc1	5	0	483	0.1
Fibro11	84	0.01	72	0.02
	5790		4634
