## Supplementary Table 7 for "High-resolution transcriptomic profiling of the aortic cellular landscape during hypertension reveals novel drivers of vascular fibrosis"

### Sheet: Interactome_Vehicle
	B cells	DC-like cells	Endothelial cells	Fibroblasts	Granulocytes	ILC2	LEC	Macrophages	Mast cells	Mesothelial cells	NK cells	Pericytes	Perineurial cells	Prolif.cells	Schwann cells	T cells	VSMC
B cells	6	4	3	1	4	1	3	3	2	2	8	0	0	3	3	1	0
DC-like cells	5	8	3	4	10	4	1	5	0	2	11	2	1	9	9	5	3
Endothelial cells	6	14	17	13	14	8	12	10	10	12	5	17	20	17	34	11	19
Fibroblasts	10	35	33	45	31	30	45	40	17	35	7	45	64	35	94	38	72
Granulocytes	3	5	9	4	5	1	6	3	0	4	1	3	0	1	5	2	2
ILC2	4	3	2	3	5	1	2	3	0	2	1	2	1	2	5	0	0
LEC	6	16	21	15	14	12	22	14	9	17	6	22	24	18	42	17	28
Macrophages	5	3	3	5	7	3	1	3	2	3	7	3	1	3	9	3	3
Mast cells	3	5	4	2	3	1	4	3	3	1	0	1	1	5	10	1	4
Mesothelial cells	4	22	25	24	20	12	21	15	9	26	3	34	35	21	70	20	46
NK cells	4	3	4	3	5	0	2	2	0	2	1	0	0	2	5	0	0
Pericytes	4	17	21	22	18	12	25	17	13	17	0	35	34	19	63	17	45
Perineurial cells	3	18	28	22	15	15	29	18	6	22	4	33	28	21	56	22	46
Prolif.cells	8	9	4	4	9	4	3	7	1	2	12	3	1	9	8	3	0
Schwann cells	4	20	19	18	11	10	17	11	13	18	2	32	32	18	61	15	38
T cells	4	4	1	1	6	1	3	2	0	0	3	0	1	2	6	2	0
VSMC	3	20	20	20	17	15	27	15	10	18	2	28	27	21	68	21	50

### Sheet: Interactome_AngII
	B cells	DC-like cells	Endothelial cells	Fibroblasts	Granulocytes	ILC2	LEC	Macrophages	Mast cells	Mesothelial cells	NK cells	Pericytes	Perineurial cells	Prolif.cells	Schwann cells	T cells	VSMC
B cells	6	6	6	13	7	3	8	9	4	7	17	3	9	5	9	6	11
DC-like cells	11	22	3	19	17	10	10	19	4	12	30	8	8	21	12	17	18
Endothelial cells	6	21	32	47	16	12	40	27	10	32	12	30	34	18	34	16	49
Fibroblasts	33	60	63	157	44	53	113	102	35	114	23	75	114	72	109	62	168
Granulocytes	8	21	8	14	14	8	13	19	3	11	17	13	7	13	10	10	15
ILC2	5	10	2	17	12	1	9	10	1	16	9	6	7	6	6	4	13
LEC	16	39	38	67	31	24	64	50	15	51	21	37	56	37	52	39	77
Macrophages	8	19	2	17	16	12	6	21	5	14	25	10	12	16	8	14	18
Mast cells	6	12	2	11	9	4	5	11	8	6	9	2	3	8	9	5	9
Mesothelial cells	14	40	41	87	34	20	74	57	13	50	23	43	59	55	66	40	112
NK cells	5	12	4	12	9	1	7	10	1	9	11	5	4	7	7	5	9
Pericytes	10	26	31	86	24	19	62	54	12	65	8	43	66	30	66	28	94
Perineurial cells	10	32	44	86	21	17	74	59	12	59	11	50	67	41	70	36	105
Prolif.cells	5	13	2	14	13	6	4	10	4	9	25	7	7	10	9	9	11
Schwann cells	7	20	29	56	15	7	44	32	12	44	6	38	47	22	54	18	76
T cells	5	13	3	15	11	1	9	12	1	10	13	6	3	8	6	4	12
VSMC	14	37	45	121	31	23	88	79	16	77	12	53	84	48	89	44	125
