## Supplementary Table 8 for "High-resolution transcriptomic profiling of the aortic cellular landscape during hypertension reveals novel drivers of vascular fibrosis"

### Sheet: UR_ligands_in_AngII
B cells	DC-like cells	Endothelial cells	Fibroblasts	Granulocytes	ILC2	LEC	Macrophages	Mast cells	Mesothelial cells	NK cells	Pericytes	Perineurial cells	Prolif.cells	Schwann cells	T cells	VSMC
Btla	Ccl5	Pdgfb	Tgfb3	Cxcl2	Cd48	Ccl8	Tgfb1		Wnt6	Ptprc	Gdf5	Pvr	Entpd1	Dhh	Ptprc	Vtn
Cd22	Il1b	Kitl	Gdf10	Cd52	Thy1	Nectin2	Pdgfb		Col6a2	Lck	Il34		Clec2d	Lamb1	H2-Q7	Cdh2
Fcer2a	Thbs1	Col4a1	Inhba				Pf4			H2-T22	Sema5a		Clec2g	Reln
Ptprc	Ptprc	Col4a2	Fgf18				Il15			Sema4a			H2-M3	Nfasc
Clec2i	Clec2d	Fn1	Pdgfa				C4b						H2-Q7	Mag
Icosl	Clec2i	Thbs1	Pdgfc				Gas6						H2-K1	Mpz
H2-Aa	H2-Aa	Hspg2	Pdgfd				Grn						Sema4d	Sema4c
H2-Ab1	H2-DMa	Cdh5	Vegfd				Psap
H2-Eb1	Selplg	Ptprm	Tnfsf13b				Alcam
H2-DMb1		Sema6a	Angptl1				Cadm1
H2-DMb2		Sema7a	Angpt2				Ptprc
H2-Ob			Postn				Cd52
Pecam1			C3				Clec2d
Sell			C4b				F11r
			Sema3c				Lair1
			Sema3d				H2-Ab1
			Anxa1				H2-DMa
			Gas6				H2-DMb1
			Grn				Selplg
			Psap				Sema4d
			Col1a1				Vsir
			Col1a2
			Col4a1
			Col4a3
			Col4a4
			Col4a5
			Col6a1
			Fn1
			Lamb2
			Thbs1
			Thbs2
			Thbs3
			Comp
			Tnxb
			Alcam
			App
			Cd200
			Clec2d
			Cspg4
			Efna5
			Thy1
			Vsir

### Sheet: UR_receptors_in_AngII
B cells	DC-like cells	Endothelial cells	Fibroblasts	Granulocytes	ILC2	LEC	Macrophages	Mast cells	Mesothelial cells	NK cells	Pericytes	Perineurial cells	Prolif.cells	Schwann cells	T cells	VSMC
Cd74	Cx3cr1	Lrp6	Tgfbr2	Tgfbr1	Ighm	Ighm	Tgfbr1		Ighm	Ccr5	Fzd4	Pvr	Prlr	Itgb4	Il18rap	Cdh2
Il17ra	Il3ra	Flt1	Tgfbr2	Tgfbr1		Nectin2	Tgfbr1		Vcam1	Il2rb	Fzd4		Tnfrsf17	Ighm	Itgb2
Cap1	Il10ra	Kdr	Fzd1				Itgav			Tnfrsf4	Il2ra		Sdc1	Mag	Ptprc
Sdc4	Il17ra	Flt1	Fzd8				Itga6			Ptprc	Npy1r		Kit	Mpz	Ighm
Cr2	Tnfrsf1b	Kdr	Fzd1				Ccr2			Ighm	Nrp1		Ighm		Itgal
Ptprc	Ptprc	Itga6	Fzd8				Ccr5			Adora2a	Plxnd1		Itgal		Itgal
Ighm	Ighm	Aplnr	Erbb2				Cd74			Itgal	Sort1		Itgal
Cd74	Havcr2	Itga1	Pdgfrb				Cx3cr1			Itgal	Ighm
Cd22	Itgal	Cdh5	Ackr3				Csf2ra			Klrc2	Cd36
Pecam1	Itgal	Ednrb	Il13ra1				Il4ra			Klrk1
Sell	Spn	Npr2	Il13ra1				Lifr			Klrk1
Cd72		Nrp1	Tnfrsf1b				Csf1r
		Nrp2	Tnfrsf11b				Csf3r
		Plxnd1	Itgb1				Ifnar1
		Ighm	Itgb5				Tnfrsf13b
		Npr3	Itga1				Itgam
		Cd36	Cdh11				Itgb2
		Notch1	Sdc2				Itgb5
		Notch4	Tek				Itga4
		Ptprm	Lrp1				Itga9
			Ntrk3				Pirb
			Nrp1				Sdc3
			Nrp2				Ptprc
			Axl				Ighm
			Ighm				Havcr2
			Itga2				Cd47
			Itga11				Cd74
			Alcam				Cadm1
			Epha3				Alcam
			Notch3				Pilra
			Glg1				F11r
			Plxnb2				Notch1
			Vcam1				Glg1
							Cd72
