## Supplementary Table 13 for "High-resolution transcriptomic profiling of the aortic cellular landscape during hypertension reveals novel drivers of vascular fibrosis"

### Sheet: Sheet1
cluster1	cluster2	cluster3	cluster4	cluster5
Rrnad1	Col11a1	Gsn	Aspn	Chchd2
Mink1	Cthrc1	Fmo2	Col8a2	Itm2b
Brix1	Itm2a	Ly6a	Fmod	Apoe
Zfp639	Fn1	Clec3b	Bgn	Rnase4
Pwwp2a	Ltbp2	Fth1	Sfrp2	Pcolce2
Adamtsl5	Fbln2	Cxcl12	Mfap4	Abca8a
Sf3b1	Col5a2	Coa3	Tnxb	Plpp3
Mcl1	Angptl1	Rbp4	Fstl1	C7
Ndfip2	Lum	Serping1	Spon2	Ltbp4
Ep300	Gpc1	S100a6	Thbs2	Rbm20
Cln5	Ly6c1	Id3	Ogn	Steap1
Ier3ip1	Tnmd	S100a10	Ctsk	Pam
Sept8	Ddah1	F3	Gpc3	Bmp4
Cd200	Acan	Ifitm3	Gm26771	Tm4sf1
Ptgs2	Kcnma1	Zc3h7b	Prdx4	Plvap
Dnajb1	Col8a1	Cd34	C1qtnf3	Ppib
Xiap	1500015O10Rik	Ctsl	Heg1	Mmp23
Glrx2	Thbs1	Lmo1	Vipr2	Cp
Spred1	Fndc1	Dpep1	Pi16	Ntrk2
Cpe	Prelp	Foxk1	Cfh	Vkorc1
Plpp5	Fxyd6	Selenop	Wisp2	BC051077
Cd248	Susd5	Nr2f2	Sdc1	Jund
Btf3	Serpine2	Klf4	Dpt	Sod3
Elob	Mmp2	Cst3	Rrbp1	Txn1
Loxl2	Sfrp1	Edf1	Colec12	Inmt
Dact1	Cpxm2	Igfbp7	Pls3	Timp1
Ndufa4	Itgbl1	Sparcl1	Htra1	Cygb
B4galt1	Dcn	Selenom	Calu	Selenow
Tspan11	Col12a1	Cox6b1	Dkk3	Mgst3
Atp5e	Sdc3	Eef1akmt2	Kcne4	Tmem256
Cd302	Dnah9	Tuba1a	Myh10	Uqcrb
Ccdc59	Thbs4	S100a13	Crispld2	Dbi
Timp3	Comp	Zfp36	Atp5g1	Bsg
Gabra3	Cdh11	Rarres2	Sct	Gstm6
Gadd45g	Cilp2	Penk	Gxylt2	Dnajc19
1810022K09Rik	Vegfd	Fos	Rin2	Tpx2
Epha3	Postn	Gstm1	Tmem119	Idi1
Dnajc10	Col1a1	mt-Cytb	Fam198b	Jun
Hspb1	Fgf18	Meox2	Adarb1	Crip2
Tmem30a	Tnc	Uqcr11	Rapgef6	Oat
Dad1	Hif1a	Igfbp5	Malat1	Acta2
Ctgf	Igf1	Tmsb10	Rab38	Gfra2
Pdgfra	Slc7a2	Junb	Zbtb20	Esm1
Eif1	Myo1d	Ntn1	Synpo	Ablim1
Actn1	Nrp2	Ndufa5	Tln2	Hsd11b1
Ralbp1	Runx1	Heyl	Nov	Igfbp6
Col4a4	Inhba	Gdf10	4930480K23Rik	Dot1l
Gng5	Plxdc2	Ier3	Lsm5	Qpct
Dpm3	Tnn	Map4	Pmepa1	Sfxn1
Mdk	Frzb	Tmcc3	mt-Nd2	Mrps33
Abcc9	Rgs2	Icosl	Mxra8	Ctsh
Grcc10	Cilp	Igfbp4	Fcmr	Tmeff2
Tbca	Scx	Egr1	Meg3	Eif2d
Mta3	Col16a1	Hspa1b	Hsp90b1	Gm10036
Clic1	Nedd9	Tgfbi	Fam102b	Ptger1
Npdc1	Fbln1	Cyb5a	Marcks	Lbh
Syngr2	Plat	Usmg5	Cdc42bpa	Phlda1
Furin	Ptgis	Fzd2	Nrip1
Itga3	Lox	Btg2	Hpf1
Ssna1	Htra3	Tcf4	Ifi204
Ndufc2	Hmcn2	Nr4a1	Lrrc4b
Ier2	Col5a1	Vit	Nox4
Bola2	Slc40a1	Oaz1
	Tgfb3	Cebpd
	Rflnb	Serpinb6a
	Pcolce	Atp5h
	Hook1	Slit3
	Col1a2	Mrps6
	Sdk2	Emp3
	Ssc5d	Trafd1
	Angptl2	Utp6
	Fbn1	Atp5j
	Wwp2	Sfi1
	Tanc2	Nenf
	Eln	Snrpg
	Pamr1	Slc43a3
	C3	Sem1
	Nid1	Mrps21
	Mtss1	Atp5l
	Crip1	S100a4
	Srpx2	Fuom
	Shisa2	Csmd1
	Fzd8	Ndufa1
	Mfap2	Prdx1
	Emilin2	Ucp2
	Daam2	Idh3a
	Rack1	Ctsz
	Col6a3	Ndufab1
	Tmem2	Klf2
	Tmem100	Pkig
	Col3a1	Pcif1
	Itga2	Gm11808
	P2ry10b	Tmsb4x
	Ndnf	Steap4
	Gas1	G0s2
	Spp1	Entpd2
	Fbln5	Col15a1
	Mgp	Id2
	Antxr1	Sec61g
	Angptl7	Gskip
	Sesn3	Cacnb3
	Lpl	Abi3bp
	Cpz	Swi5
	Islr	Xpot
	Fbn2	Angpt2
	Lgi2	Adamts15
	Anxa3	Ppfia4
	Wwtr1	Pcdhb17
	Tpt1	Vps28
	Eef1a1	Id4
	Zfp185	Arl6ip6
	Aebp1	Igsf8
	Stk17b	Optn
	Plxna4	Cyba
	Gpx3	Klf5
	Mok	Ndufa7
	Matn4	Rnd3
	Setd7	Uqcrq
	Nbl1	mt-Nd4
	Scube2	Plekha6
	Pkd2	Mfsd10
	Itga11	Prss12
	Dpysl3	Hspa1a
	Igfbp3	mt-Co2
	Pdgfc	Mmp3
	Mmp14	Scn7a
	Ptprb	Scara5
	Arhgap5
	Specc1
	C4b
	Mecom
	Sfrp4
	Cspg4
	Sh2d4a
	Nfix
	Col6a1
	Zbtb8os
	Kcnj15
	Galr2
	Ebf1
	Svep1
	Enpp2
	Pcsk6
	Uts2r
	Myo1e
	Col4a2
	Myo7a
	Ppic
	Ptms
	Pkd1
	Smarcc2
	Myoc
	Itgb5
	Col4a5
	Clstn1
	Itih5
	4931406P16Rik
	Piezo2
	Lpar4
	Luzp1
	Anpep
	Cdkn3
	Sox4
	Gfra1
	Lhfp
	Zfp354c
	Amotl2
	Utrn
	Col5a3
	Arl5a
	Mfap5
	Pyurf
	Ifi27l2a
	Lbp
	Trps1
	P3h2
	mt-Co3
	Il11ra1
	Grb10
	Gnas
	Clic4
	2810405F17Rik
	Fmnl3
	Cmya5
	Dkk2
	Mbd3
	Cpxm1
	C030034L19Rik
	Egfros
	Pnp2
	Tns3
