## Supplementary Table 14 for "High-resolution transcriptomic profiling of the aortic cellular landscape during hypertension reveals novel drivers of vascular fibrosis"

### Sheet: GO  terms UR in Fibro.Cthrc1 co
	ID	Description	GeneRatio	BgRatio	pvalue	p.adjust	qvalue	geneID	Count
GO:0030198	GO:0030198	extracellular matrix organization	27/139	284/17031	2.43067e-21	2.22315e-18	1.59879e-18	Comp/Col8a1/Lox/Postn/Eln/Sfrp2/Col11a1/Col1a1/Mfap4/Col1a2/Col3a1/Col5a2/Ndnf/Fbln5/Lum/Tnfrsf11b/Mmp2/Phldb2/Fn1/Col8a2/Col16a1/Loxl1/Ltbp3/Ccdc80/Angptl7/Aebp1/Serpinh1	27
GO:0043062	GO:0043062	extracellular structure organization	27/139	285/17031	2.66778e-21	2.22315e-18	1.59879e-18	Comp/Col8a1/Lox/Postn/Eln/Sfrp2/Col11a1/Col1a1/Mfap4/Col1a2/Col3a1/Col5a2/Ndnf/Fbln5/Lum/Tnfrsf11b/Mmp2/Phldb2/Fn1/Col8a2/Col16a1/Loxl1/Ltbp3/Ccdc80/Angptl7/Aebp1/Serpinh1	27
GO:0045229	GO:0045229	external encapsulating structure organization	27/139	285/17031	2.66778e-21	2.22315e-18	1.59879e-18	Comp/Col8a1/Lox/Postn/Eln/Sfrp2/Col11a1/Col1a1/Mfap4/Col1a2/Col3a1/Col5a2/Ndnf/Fbln5/Lum/Tnfrsf11b/Mmp2/Phldb2/Fn1/Col8a2/Col16a1/Loxl1/Ltbp3/Ccdc80/Angptl7/Aebp1/Serpinh1	27
GO:0061448	GO:0061448	connective tissue development	21/139	259/17031	2.40234e-15	1.50146e-12	1.07979e-12	Comp/Lox/Thbs1/Sfrp2/Col11a1/Col1a1/Col3a1/Runx1/Ctsk/Bgn/Mdk/Epyc/Frzb/Edn1/Ltbp3/Fgf18/Mgp/Hif1a/Arid5b/Pdgfrb/Serpinh1	21
GO:0051216	GO:0051216	cartilage development	18/139	192/17031	2.1871e-14	1.09355e-11	7.86436e-12	Comp/Thbs1/Sfrp2/Col11a1/Col1a1/Col3a1/Runx1/Ctsk/Bgn/Mdk/Epyc/Frzb/Edn1/Ltbp3/Fgf18/Mgp/Hif1a/Serpinh1	18
GO:0060348	GO:0060348	bone development	17/139	223/17031	3.54216e-12	1.11714e-09	8.03401e-10	Comp/Lox/Thbs1/Sfrp2/Col1a1/Col3a1/Sparc/Bgn/Epyc/Pls3/Ltbp3/Fgf18/Foxp1/Pdgfa/Acp5/Serpinh1/Dhrs3	17
GO:0001503	GO:0001503	ossification	21/139	376/17031	3.57485e-12	1.11714e-09	8.03401e-10	Comp/Lox/Cthrc1/Sfrp2/Col1a1/Col1a2/Aspn/Sfrp1/Runx1/Mmp2/Mdk/Dnm3os/Ltbp3/Fgf18/Fzd1/Mgp/Clec11a/Hif1a/Mtss1/Chrdl1/Dhrs3	21
GO:0031589	GO:0031589	cell-substrate adhesion	20/139	346/17031	6.5544e-12	1.82067e-09	1.30935e-09	Col8a1/Postn/Thbs1/Col1a1/Sfrp1/Col3a1/Itgbl1/Ndnf/Gas6/Itga1/Mdk/Phldb2/Fn1/Col16a1/Itgb5/Nedd9/Rin2/Actn1/Ccdc80/Angpt2	20
GO:0007178	GO:0007178	transmembrane receptor protein serine/threonine kinase signaling pathway	18/139	329/17031	1.9757e-10	4.49023e-08	3.22918e-08	Comp/Lox/Thbs1/Sfrp2/Col1a2/Aspn/Sfrp1/Col3a1/Tgfb3/Fst/Itgb5/Pmepa1/Ltbp3/Fzd1/Meg3/Neo1/Inhba/Chrdl1	18
GO:0048771	GO:0048771	tissue remodeling	14/139	182/17031	2.80634e-10	5.84653e-08	4.20458e-08	Cthrc1/Eln/Thbs4/Sfrp1/Nox4/Ctsk/Tnfrsf11b/Mmp2/Mdk/Rspo3/Ltbp3/Hif1a/Acp5/Angpt2	14
GO:0009611	GO:0009611	response to wounding	20/139	442/17031	5.17921e-10	9.77499e-08	7.02976e-08	Comp/Lox/Thbs1/Col1a1/Col3a1/Serpine2/Ndnf/Gas6/Mmp2/Mdk/Phldb2/Fn1/Tnc/Myh10/Hif1a/Acta2/Neo1/Pdgfa/Dst/Sdc1	20
GO:0032963	GO:0032963	collagen metabolic process	11/139	100/17031	5.47399e-10	9.77499e-08	7.02976e-08	Col1a1/Mfap4/Col1a2/Tgfb3/Ctsk/Mmp2/Fn1/Hif1a/Pdgfrb/Serpinh1/Mrc2	11
GO:0030324	GO:0030324	lung development	14/139	203/17031	1.18216e-09	1.97026e-07	1.41693e-07	Lox/Col3a1/Tgfb3/Sparc/Tnc/Foxp2/Ltbp3/Fgf18/Mgp/Meg3/Foxp1/Tns3/Pdgfa/Pdgfrb	14
GO:0090287	GO:0090287	regulation of cellular response to growth factor stimulus	16/139	282/17031	1.27357e-09	1.98996e-07	1.43109e-07	Lox/Thbs1/Sfrp2/Aspn/Sfrp1/Tgfb3/Fst/Tnmd/Pmepa1/Fgf18/Fzd1/Hif1a/Neo1/Vegfd/Slit2/Chrdl1	16
GO:0060541	GO:0060541	respiratory system development	14/139	232/17031	6.65181e-09	8.75239e-07	6.29435e-07	Lox/Col3a1/Tgfb3/Sparc/Tnc/Foxp2/Ltbp3/Fgf18/Mgp/Meg3/Foxp1/Tns3/Pdgfa/Pdgfrb	14
GO:1901342	GO:1901342	regulation of vasculature development	15/139	284/17031	1.13608e-08	1.35248e-06	9.72646e-07	Thbs2/Thbs1/Sfrp2/Runx1/Fbln5/Sparc/Mdk/Tnmd/Ptgis/Fgf18/Hif1a/Angptl7/Vegfd/Ddah1/Angpt2	15
GO:0010810	GO:0010810	regulation of cell-substrate adhesion	13/139	213/17031	2.06955e-08	2.35177e-06	1.69129e-06	Col8a1/Postn/Thbs1/Col1a1/Ndnf/Mdk/Phldb2/Fn1/Col16a1/Nedd9/Rin2/Ccdc80/Angpt2	13
GO:0050921	GO:0050921	positive regulation of chemotaxis	11/139	144/17031	2.66496e-08	2.776e-06	1.99639e-06	Scg2/Thbs1/Thbs4/Gas6/Mdk/Fn1/Edn1/Fgf18/Vegfd/Slit2/Pdgfrb	11
GO:0031214	GO:0031214	biomineral tissue development	11/139	152/17031	4.66777e-08	4.48824e-06	3.22775e-06	Comp/Lox/Col1a1/Col1a2/Aspn/Gas6/Dnm3os/Ltbp3/Mgp/Hif1a/Mtss1	11
GO:0110148	GO:0110148	biomineralization	11/139	154/17031	5.3418e-08	4.94611e-06	3.55703e-06	Comp/Lox/Col1a1/Col1a2/Aspn/Gas6/Dnm3os/Ltbp3/Mgp/Hif1a/Mtss1	11
GO:0007015	GO:0007015	actin filament organization	17/139	423/17031	6.45698e-08	5.76516e-06	4.14606e-06	Eln/Tgfb3/Nox4/Fat1/Myo1d/Cdc42ep3/Phldb2/Pls3/Itgb5/Nedd9/Myh10/Actn1/Mtss1/Hip1/Slit2/Synpo/Svil	17
GO:0048732	GO:0048732	gland development	16/139	395/17031	1.45572e-07	1.2131e-05	8.72408e-06	Sfrp1/Tgfb3/Serpine2/Runx1/Mmp2/Mdk/Tnc/Frzb/Edn1/Fgf18/Meg3/Hif1a/Pdgfa/Slit2/Arid5b/Pdgfrb	16
GO:0050673	GO:0050673	epithelial cell proliferation	16/139	411/17031	2.49068e-07	1.88688e-05	1.35696e-05	Col8a1/Scg2/Thbs1/Thbs4/Sfrp2/Sfrp1/Fst/Sparc/Mdk/Tnmd/Col8a2/Foxp2/Fgf18/Foxp1/Mtss1/Vegfd	16
GO:0071604	GO:0071604	transforming growth factor beta production	6/139	40/17031	8.10262e-07	5.59418e-05	4.0231e-05	Col3a1/Lum/Fn1/Ltbp3/Cd200/Hif1a	6
GO:0007517	GO:0007517	muscle organ development	13/139	310/17031	1.56471e-06	8.69284e-05	6.25153e-05	Lox/Eln/Col11a1/Col3a1/Foxp2/Fzd1/Meg3/Foxp1/Mtss1/Adarb1/Arid5b/Zfhx3/Svil	13
GO:0071559	GO:0071559	response to transforming growth factor beta	11/139	217/17031	1.67334e-06	9.09422e-05	6.54018e-05	Lox/Thbs1/Col1a2/Aspn/Col3a1/Tgfb3/Runx1/Itgb5/Pmepa1/Ltbp3/Zfhx3	11
GO:0060840	GO:0060840	artery development	8/139	105/17031	2.30406e-06	0.000122557	8.81375e-05	Comp/Lox/Col3a1/Mdk/Edn1/Myh10/Luzp1/Pdgfrb	8
GO:0018149	GO:0018149	peptide cross-linking	5/139	29/17031	3.41758e-06	0.000177999	0.000128009	Thbs1/Col3a1/Ndnf/Bgn/Fn1	5
GO:0060326	GO:0060326	cell chemotaxis	12/139	284/17031	3.71945e-06	0.000189768	0.000136473	Lox/Scg2/Thbs1/Thbs4/Gas6/Itga1/Mdk/Edn1/Fgf18/Vegfd/Slit2/Pdgfrb	12
GO:0035791	GO:0035791	platelet-derived growth factor receptor-beta signaling pathway	4/139	14/17031	3.99184e-06	0.000199592	0.000143538	Lox/Hip1/Pdgfa/Pdgfrb	4
GO:0035567	GO:0035567	non-canonical Wnt signaling pathway	6/139	53/17031	4.44234e-06	0.000217762	0.000156605	Cthrc1/Sfrp2/Sfrp1/Frzb/Rspo3/Fzd1	6
GO:0001666	GO:0001666	response to hypoxia	10/139	196/17031	4.76834e-06	0.000227644	0.000163712	Tgfb3/Ndnf/Mmp2/Kcnma1/Edn1/Ptgis/Hif1a/Vegfd/Ddah1/Atp1b1	10
GO:0003151	GO:0003151	outflow tract morphogenesis	7/139	83/17031	5.13286e-06	0.000237632	0.000170895	Eln/Thbs1/Sfrp2/Edn1/Fzd1/Hif1a/Dhrs3	7
GO:0090177	GO:0090177	establishment of planar polarity involved in neural tube closure	4/139	15/17031	5.40896e-06	0.000245862	0.000176813	Cthrc1/Sfrp2/Sfrp1/Fzd1	4
GO:0001654	GO:0001654	eye development	13/139	352/17031	6.29217e-06	0.000266617	0.00019174	Col8a1/Col5a2/Fat1/Col8a2/Foxp2/Myh10/Hif1a/Angptl7/Inhba/Tenm3/Pdgfrb/Chrdl1/Mfap2	13
GO:0050678	GO:0050678	regulation of epithelial cell proliferation	13/139	352/17031	6.29217e-06	0.000266617	0.00019174	Scg2/Thbs1/Thbs4/Sfrp2/Sfrp1/Sparc/Mdk/Tnmd/Foxp2/Fgf18/Foxp1/Mtss1/Vegfd	13
GO:0048660	GO:0048660	regulation of smooth muscle cell proliferation	9/139	166/17031	8.87002e-06	0.000357662	0.000257216	Thbs1/Tgfb3/Vipr2/Mmp2/Edn1/Foxp1/Hif1a/Ogn/Pdgfrb	9
GO:0042249	GO:0042249	establishment of planar polarity of embryonic epithelium	4/139	17/17031	9.31205e-06	0.000369526	0.000265747	Cthrc1/Sfrp2/Sfrp1/Fzd1	4
GO:0048659	GO:0048659	smooth muscle cell proliferation	9/139	170/17031	1.07486e-05	0.000401065	0.000288429	Thbs1/Tgfb3/Vipr2/Mmp2/Edn1/Foxp1/Hif1a/Ogn/Pdgfrb	9
GO:0071230	GO:0071230	cellular response to amino acid stimulus	6/139	62/17031	1.12008e-05	0.000405826	0.000291853	Col1a1/Col1a2/Col3a1/Col5a2/Mmp2/Col16a1	6
GO:0003013	GO:0003013	circulatory system process	15/139	493/17031	1.23205e-05	0.000433822	0.000311987	Comp/Postn/Col1a2/Kcne4/Nox4/Gas6/Mmp2/Itga1/Kcnma1/Edn1/Hif1a/Acta2/Slit2/Ddah1/Atp1b1	15
GO:0001701	GO:0001701	in utero embryonic development	15/139	494/17031	1.26187e-05	0.000438148	0.000315097	Col3a1/Tgfb3/Runx1/Rspo3/Edn1/Myh10/Meg3/Foxp1/Hif1a/Mtss1/Mecom/Slit2/Tm4sf1/Pdgfrb/Atp1b1	15
GO:0032970	GO:0032970	regulation of actin filament-based process	13/139	390/17031	1.87425e-05	0.000593117	0.000426545	Eln/Tgfb3/Nox4/Mdk/Cdc42ep3/Phldb2/Edn1/Mtss1/Acta2/Slit2/Synpo/Pdgfrb/Svil	13
GO:0032956	GO:0032956	regulation of actin cytoskeleton organization	12/139	343/17031	2.48062e-05	0.000756287	0.00054389	Eln/Tgfb3/Nox4/Mdk/Cdc42ep3/Phldb2/Edn1/Mtss1/Slit2/Synpo/Pdgfrb/Svil	12
GO:0043200	GO:0043200	response to amino acid	6/139	73/17031	2.88193e-05	0.00082814	0.000595563	Col1a1/Col1a2/Col3a1/Col5a2/Mmp2/Col16a1	6
GO:0032102	GO:0032102	negative regulation of response to external stimulus	12/139	353/17031	3.28608e-05	0.000933547	0.000671367	Thbs1/Serpine2/C1qtnf3/Mdk/Phldb2/Ptgis/Cd200/Neo1/Pdgfa/Slit2/Acp5/Angpt2	12
GO:0071229	GO:0071229	cellular response to acid chemical	6/139	75/17031	3.36372e-05	0.000944866	0.000679508	Col1a1/Col1a2/Col3a1/Col5a2/Mmp2/Col16a1	6
GO:0014812	GO:0014812	muscle cell migration	7/139	113/17031	3.89709e-05	0.00108253	0.000778507	Postn/Thbs4/Nox4/Mdk/Pdgfa/Slit2/Pdgfrb	7
GO:0035987	GO:0035987	endodermal cell differentiation	4/139	25/17031	4.7047e-05	0.00123808	0.000890374	Col12a1/Col5a2/Fn1/Inhba	4
GO:0110150	GO:0110150	negative regulation of biomineralization	4/139	25/17031	4.7047e-05	0.00123808	0.000890374	Aspn/Gas6/Ltbp3/Hif1a	4
GO:0097529	GO:0097529	myeloid leukocyte migration	9/139	207/17031	5.10112e-05	0.00132559	0.000953309	Scg2/Thbs1/Thbs4/Itga1/Mdk/Edn1/Cd200/Vegfd/Slit2	9
GO:0002688	GO:0002688	regulation of leukocyte chemotaxis	7/139	118/17031	5.14329e-05	0.00132559	0.000953309	Thbs1/Thbs4/Gas6/Mdk/Edn1/Vegfd/Slit2	7
GO:0048745	GO:0048745	smooth muscle tissue development	4/139	26/17031	5.525e-05	0.00139564	0.00100369	Col3a1/Foxp2/Foxp1/Pdgfrb	4
GO:0010594	GO:0010594	regulation of endothelial cell migration	8/139	162/17031	5.52687e-05	0.00139564	0.00100369	Thbs1/Sparc/Rin2/Fgf18/Foxp1/Hif1a/Slit2/Angpt2	8
GO:1903035	GO:1903035	negative regulation of response to wounding	6/139	82/17031	5.58258e-05	0.00139564	0.00100369	Thbs1/Serpine2/Mdk/Phldb2/Neo1/Pdgfa	6
GO:0032964	GO:0032964	collagen biosynthetic process	5/139	51/17031	5.85333e-05	0.00143464	0.00103173	Col1a1/Tgfb3/Fn1/Pdgfrb/Serpinh1	5
GO:2000027	GO:2000027	regulation of animal organ morphogenesis	7/139	122/17031	6.36028e-05	0.00150069	0.00107924	Cthrc1/Sfrp2/Sfrp1/Tnfrsf11b/Edn1/Fzd1/Pdgfa	7
GO:0030278	GO:0030278	regulation of ossification	7/139	128/17031	8.61898e-05	0.00197683	0.00142165	Comp/Sfrp1/Mdk/Ltbp3/Mgp/Hif1a/Dhrs3	7
GO:0001101	GO:0001101	response to acid chemical	6/139	92/17031	0.000106353	0.0023461	0.00168721	Col1a1/Col1a2/Col3a1/Col5a2/Mmp2/Col16a1	6
GO:0014910	GO:0014910	regulation of smooth muscle cell migration	6/139	92/17031	0.000106353	0.0023461	0.00168721	Postn/Nox4/Mdk/Pdgfa/Slit2/Pdgfrb	6
GO:0032103	GO:0032103	positive regulation of response to external stimulus	12/139	400/17031	0.000108778	0.00236473	0.00170062	Scg2/Thbs1/Thbs4/Gas6/Mmp2/Mdk/Fn1/Edn1/Fgf18/Vegfd/Slit2/Pdgfrb	12
GO:0001763	GO:0001763	morphogenesis of a branching structure	9/139	229/17031	0.000110757	0.00238699	0.00171663	Sfrp2/Sfrp1/Mdk/Tnc/Rspo3/Edn1/Mgp/Pdgfa/Slit2	9
GO:0009612	GO:0009612	response to mechanical stimulus	7/139	138/17031	0.000138089	0.00273986	0.00197039	Col11a1/Col1a1/Serpine2/Mmp2/Piezo2/Mdk/Foxp2	7
GO:0051271	GO:0051271	negative regulation of cellular component movement	10/139	291/17031	0.000139254	0.00274122	0.00197137	Thbs1/Sfrp2/Sfrp1/Col3a1/Phldb2/Actn1/Cd200/Slit2/Adarb1/Angpt2	10
GO:0010171	GO:0010171	body morphogenesis	5/139	62/17031	0.000150065	0.00286384	0.00205955	Col1a1/Tgfb3/Mmp2/Phldb2/Arid5b	5
GO:0071542	GO:0071542	dopaminergic neuron differentiation	4/139	34/17031	0.00016293	0.00295055	0.00212191	Sfrp2/Sfrp1/Hif1a/Vegfd	4
GO:0007492	GO:0007492	endoderm development	5/139	64/17031	0.000174523	0.00309438	0.00222535	Col12a1/Col5a2/Fn1/Inhba/Angpt2	5
GO:1902903	GO:1902903	regulation of supramolecular fiber organization	11/139	364/17031	0.00019907	0.00334011	0.00240207	Eln/Tgfb3/Nox4/Cdc42ep3/Phldb2/Edn1/Mtss1/Slit2/Synpo/Aebp1/Svil	11
GO:0043405	GO:0043405	regulation of MAP kinase activity	8/139	195/17031	0.000200481	0.00334134	0.00240295	Thbs1/Sfrp2/Sfrp1/Nox4/Edn1/Fgf18/Pdgfa/Pdgfrb	8
GO:0071634	GO:0071634	regulation of transforming growth factor beta production	4/139	37/17031	0.000227675	0.00362541	0.00260724	Lum/Fn1/Cd200/Hif1a	4
GO:0048144	GO:0048144	fibroblast proliferation	6/139	106/17031	0.000231792	0.0036676	0.00263758	Sfrp1/Col3a1/Gas6/Fn1/Pdgfa/Pdgfrb	6
GO:0045453	GO:0045453	bone resorption	5/139	69/17031	0.000248995	0.00386638	0.00278054	Nox4/Ctsk/Tnfrsf11b/Ltbp3/Acp5	5
GO:0035150	GO:0035150	regulation of tube size	7/139	154/17031	0.000271561	0.00408978	0.0029412	Comp/Mmp2/Itga1/Kcnma1/Edn1/Hif1a/Acta2	7
GO:0035296	GO:0035296	regulation of tube diameter	7/139	154/17031	0.000271561	0.00408978	0.0029412	Comp/Mmp2/Itga1/Kcnma1/Edn1/Hif1a/Acta2	7
GO:0097746	GO:0097746	blood vessel diameter maintenance	7/139	154/17031	0.000271561	0.00408978	0.0029412	Comp/Mmp2/Itga1/Kcnma1/Edn1/Hif1a/Acta2	7
GO:0061430	GO:0061430	bone trabecula morphogenesis	3/139	17/17031	0.000332686	0.00467255	0.0033603	Col1a1/Sfrp1/Mmp2	3
GO:1900047	GO:1900047	negative regulation of hemostasis	4/139	41/17031	0.0003404	0.00475419	0.00341901	Comp/Thbs1/Serpine2/Pdgfa	4
GO:0034103	GO:0034103	regulation of tissue remodeling	5/139	75/17031	0.000367731	0.00502364	0.00361279	Thbs4/Sfrp1/Tnfrsf11b/Mdk/Ltbp3	5
GO:0051781	GO:0051781	positive regulation of cell division	5/139	75/17031	0.000367731	0.00502364	0.00361279	Thbs4/Tgfb3/Mdk/Vegfd/Pdgfa	5
GO:0060249	GO:0060249	anatomical structure homeostasis	9/139	277/17031	0.000454457	0.00604331	0.0043461	Lox/Col3a1/Nox4/Ctsk/Tnfrsf11b/Ltbp3/Hif1a/Pdgfrb/Acp5	9
GO:2000269	GO:2000269	regulation of fibroblast apoptotic process	3/139	19/17031	0.000468444	0.00616374	0.0044327	Sfrp1/Stk17b/Gas6	3
GO:0198738	GO:0198738	cell-cell signaling by wnt	11/139	404/17031	0.000482844	0.00631995	0.00454504	Cthrc1/Sfrp2/Col1a1/Sfrp1/Dkk3/Mdk/Frzb/Rspo3/Edn1/Fzd1/Sdc1	11
GO:0043627	GO:0043627	response to estrogen	4/139	48/17031	0.000625803	0.00765309	0.00550378	Sfrp1/Tgfb3/Mmp2/Kcnma1	4
GO:1904036	GO:1904036	negative regulation of epithelial cell apoptotic process	4/139	48/17031	0.000625803	0.00765309	0.00550378	Scg2/Ndnf/Gas6/Mdk	4
GO:0050878	GO:0050878	regulation of body fluid levels	9/139	290/17031	0.000632006	0.00765309	0.00550378	Comp/Thbs1/Serpine2/Gas6/Kcnma1/Fn1/Edn1/Hif1a/Pdgfa	9
GO:0044346	GO:0044346	fibroblast apoptotic process	3/139	21/17031	0.000635328	0.00765309	0.00550378	Sfrp1/Stk17b/Gas6	3
GO:0043406	GO:0043406	positive regulation of MAP kinase activity	6/139	128/17031	0.000636737	0.00765309	0.00550378	Thbs1/Nox4/Edn1/Fgf18/Pdgfa/Pdgfrb	6
GO:0050728	GO:0050728	negative regulation of inflammatory response	6/139	128/17031	0.000636737	0.00765309	0.00550378	C1qtnf3/Mdk/Ptgis/Cd200/Slit2/Acp5	6
GO:0010712	GO:0010712	regulation of collagen metabolic process	4/139	49/17031	0.000677151	0.00806132	0.00579736	Mfap4/Tgfb3/Fn1/Pdgfrb	4
GO:0048266	GO:0048266	behavioral response to pain	3/139	24/17031	0.000949692	0.0107734	0.00774777	Thbs1/Thbs4/Runx1	3
GO:0030308	GO:0030308	negative regulation of cell growth	7/139	190/17031	0.000952368	0.0107734	0.00774777	Sfrp2/Sfrp1/Serpine2/Frzb/Foxp1/Inhba/Slit2	7
GO:0060021	GO:0060021	roof of mouth development	5/139	93/17031	0.000985001	0.0110426	0.00794138	Tgfb3/Fzd1/Inhba/Arid5b/Dhrs3	5
GO:0007044	GO:0007044	cell-substrate junction assembly	5/139	94/17031	0.00103361	0.0114845	0.00825918	Phldb2/Fn1/Col16a1/Actn1/Dst	5
GO:0007164	GO:0007164	establishment of tissue polarity	4/139	55/17031	0.00104961	0.0115595	0.00831314	Cthrc1/Sfrp2/Sfrp1/Fzd1	4
GO:0045926	GO:0045926	negative regulation of growth	8/139	251/17031	0.00106702	0.0116528	0.00838022	Sfrp2/Sfrp1/Serpine2/Frzb/Foxp1/Hif1a/Inhba/Slit2	8
GO:0010817	GO:0010817	regulation of hormone levels	11/139	445/17031	0.0010674	0.0116528	0.00838022	Sfrp1/Runx1/Ctsk/Dkk3/C1qtnf3/Kcnma1/Edn1/Hif1a/Inhba/Oxct1/Dhrs3	11
GO:0070371	GO:0070371	ERK1 and ERK2 cascade	9/139	314/17031	0.00110783	0.0119378	0.00858519	Nox4/Gas6/C1qtnf3/Fn1/Edn1/Fgf18/Acta2/Pdgfa/Pdgfrb	9
GO:0072577	GO:0072577	endothelial cell apoptotic process	4/139	56/17031	0.00112326	0.0120521	0.00866739	Scg2/Thbs1/Ndnf/Gas6	4
GO:0040013	GO:0040013	negative regulation of locomotion	9/139	315/17031	0.00113265	0.0120752	0.00868398	Thbs1/Sfrp2/Sfrp1/Col3a1/Phldb2/Cd200/Slit2/Adarb1/Angpt2	9
GO:0033688	GO:0033688	regulation of osteoblast proliferation	3/139	26/17031	0.0012055	0.0126583	0.00910335	Cthrc1/Sfrp1/Fbln5	3
GO:0055001	GO:0055001	muscle cell development	7/139	198/17031	0.00121014	0.0126583	0.00910335	Comp/Lox/Edn1/Myh10/Actn1/Foxp1/Pdgfrb	7
GO:0050708	GO:0050708	regulation of protein secretion	8/139	257/17031	0.00124089	0.0129239	0.00929434	Sfrp1/Tgfb3/C1qtnf3/Myh10/Cd200/Hif1a/Neo1/Oxct1	8
GO:0048568	GO:0048568	embryonic organ development	11/139	458/17031	0.0013444	0.0136451	0.00981296	Cthrc1/Col11a1/Tgfb3/Runx1/Frzb/Rspo3/Edn1/Hif1a/Pdgfa/Pdgfrb/Mfap2	11
GO:0070374	GO:0070374	positive regulation of ERK1 and ERK2 cascade	7/139	202/17031	0.00135803	0.0136898	0.00984515	Nox4/Gas6/C1qtnf3/Fgf18/Acta2/Pdgfa/Pdgfrb	7
GO:0150115	GO:0150115	cell-substrate junction organization	5/139	100/17031	0.00136355	0.0136902	0.00984543	Phldb2/Fn1/Col16a1/Actn1/Dst	5
GO:2000377	GO:2000377	regulation of reactive oxygen species metabolic process	6/139	150/17031	0.00145081	0.0144274	0.0103756	Thbs1/Fbln5/Nox4/Hif1a/Pdgfrb/Acp5	6
GO:0060324	GO:0060324	face development	4/139	61/17031	0.00154659	0.0149513	0.0107524	Col1a1/Tgfb3/Mmp2/Arid5b	4
GO:0007596	GO:0007596	blood coagulation	6/139	152/17031	0.00155225	0.0149513	0.0107524	Comp/Thbs1/Serpine2/Gas6/Fn1/Pdgfa	6
GO:0048145	GO:0048145	regulation of fibroblast proliferation	5/139	103/17031	0.00155494	0.0149513	0.0107524	Sfrp1/Gas6/Fn1/Pdgfa/Pdgfrb	5
GO:0048863	GO:0048863	stem cell differentiation	7/139	208/17031	0.00160598	0.015383	0.0110628	Sfrp1/Fn1/Frzb/Edn1/Ltbp3/Fzd1/Hif1a	7
GO:0070997	GO:0070997	neuron death	10/139	399/17031	0.0016246	0.0154408	0.0111044	Tgfb3/Ndnf/Itga1/Kcnma1/Mdk/Fzd1/Cd200/Hif1a/Neo1/Adarb1	10
GO:0006801	GO:0006801	superoxide metabolic process	4/139	62/17031	0.0016429	0.0154408	0.0111044	Fbln5/Nox4/Edn1/Acp5	4
GO:0021952	GO:0021952	central nervous system projection neuron axonogenesis	3/139	29/17031	0.00166419	0.0154665	0.0111228	Cdh11/Slit2/Adarb1	3
GO:0050817	GO:0050817	coagulation	6/139	155/17031	0.00171445	0.0157578	0.0113323	Comp/Thbs1/Serpine2/Gas6/Fn1/Pdgfa	6
GO:0035592	GO:0035592	establishment of protein localization to extracellular region	9/139	337/17031	0.00180323	0.016393	0.0117892	Comp/Sfrp1/Tgfb3/C1qtnf3/Myh10/Cd200/Hif1a/Neo1/Oxct1	9
GO:0034446	GO:0034446	substrate adhesion-dependent cell spreading	5/139	107/17031	0.00183998	0.0164403	0.0118232	Postn/Sfrp1/Mdk/Fn1/Nedd9	5
GO:0030900	GO:0030900	forebrain development	9/139	341/17031	0.00195378	0.0171644	0.0123439	Col3a1/Ndnf/Mdk/Foxp2/Myh10/Hif1a/Mecom/Inhba/Slit2	9
GO:1990868	GO:1990868	response to chemokine	4/139	65/17031	0.00195675	0.0171644	0.0123439	Lox/Edn1/Hif1a/Slit2	4
GO:1990869	GO:1990869	cellular response to chemokine	4/139	65/17031	0.00195675	0.0171644	0.0123439	Lox/Edn1/Hif1a/Slit2	4
GO:0003401	GO:0003401	axis elongation	3/139	31/17031	0.002023	0.0174397	0.0125419	Sfrp2/Sfrp1/Tnc	3
GO:0033687	GO:0033687	osteoblast proliferation	3/139	31/17031	0.002023	0.0174397	0.0125419	Cthrc1/Sfrp1/Fbln5	3
GO:0060384	GO:0060384	innervation	3/139	31/17031	0.002023	0.0174397	0.0125419	Serpine2/Edn1/Adarb1	3
GO:0030239	GO:0030239	myofibril assembly	4/139	66/17031	0.00206996	0.0175472	0.0126192	Edn1/Myh10/Foxp1/Pdgfrb	4
GO:0071692	GO:0071692	protein localization to extracellular region	9/139	344/17031	0.00207316	0.0175472	0.0126192	Comp/Sfrp1/Tgfb3/C1qtnf3/Myh10/Cd200/Hif1a/Neo1/Oxct1	9
GO:0030574	GO:0030574	collagen catabolic process	3/139	32/17031	0.00221904	0.0185539	0.0133432	Ctsk/Mmp2/Mrc2	3
GO:0045600	GO:0045600	positive regulation of fat cell differentiation	4/139	68/17031	0.00230982	0.0192485	0.0138427	Sfrp2/Sfrp1/Frzb/Mecom	4
GO:0010927	GO:0010927	cellular component assembly involved in morphogenesis	5/139	113/17031	0.00233686	0.0193448	0.013912	Phldb2/Edn1/Myh10/Foxp1/Pdgfrb	5
GO:0098868	GO:0098868	bone growth	3/139	33/17031	0.00242648	0.019839	0.0142674	Comp/Thbs1/Fbln5	3
GO:0050954	GO:0050954	sensory perception of mechanical stimulus	6/139	167/17031	0.00249509	0.0203183	0.0146121	Col11a1/Col1a1/Serpine2/Kcnma1/Piezo2/Epyc	6
GO:1905330	GO:1905330	regulation of morphogenesis of an epithelium	4/139	70/17031	0.00256817	0.020663	0.0148599	Sfrp1/Mdk/Foxp1/Pdgfa	4
GO:0090132	GO:0090132	epithelium migration	8/139	290/17031	0.00264171	0.0209298	0.0150519	Thbs1/Sparc/Rin2/Fgf18/Foxp1/Hif1a/Slit2/Angpt2	8
GO:1901214	GO:1901214	regulation of neuron death	9/139	358/17031	0.00270966	0.0212997	0.0153179	Tgfb3/Ndnf/Itga1/Kcnma1/Mdk/Fzd1/Cd200/Hif1a/Neo1	9
GO:0001764	GO:0001764	neuron migration	6/139	170/17031	0.00272636	0.0212997	0.0153179	Col3a1/Ndnf/Gas6/Mdk/Myh10/Neo1	6
GO:0071481	GO:0071481	cellular response to X-ray	2/139	10/17031	0.00285107	0.021999	0.0158208	Sfrp2/Sfrp1	2
GO:0002053	GO:0002053	positive regulation of mesenchymal cell proliferation	3/139	35/17031	0.00287641	0.0220584	0.0158635	Foxp2/Foxp1/Pdgfa	3
GO:0010035	GO:0010035	response to inorganic substance	10/139	436/17031	0.00308992	0.0232675	0.016733	Thbs1/Fbln5/Slc38a2/Mmp2/Kcnma1/Fn1/Edn1/Foxp1/Pdgfrb/Fibin	10
GO:0046329	GO:0046329	negative regulation of JNK cascade	3/139	37/17031	0.00337447	0.025258	0.0181645	Sfrp2/Sfrp1/Mecom	3
GO:0008217	GO:0008217	regulation of blood pressure	6/139	178/17031	0.00342177	0.0254596	0.0183095	Postn/Col1a2/Gas6/Edn1/Acta2/Ddah1	6
GO:0035733	GO:0035733	hepatic stellate cell activation	2/139	11/17031	0.00346605	0.0256365	0.0184367	Acta2/Pdgfrb	2
GO:0000302	GO:0000302	response to reactive oxygen species	6/139	179/17031	0.00351718	0.0258828	0.0186138	Fbln5/Mmp2/Edn1/Foxp1/Hif1a/Pdgfrb	6
GO:0006809	GO:0006809	nitric oxide biosynthetic process	4/139	77/17031	0.00362791	0.0264425	0.0190163	Slc7a2/Ptgis/Ddah1/Acp5	4
GO:1903532	GO:1903532	positive regulation of secretion by cell	8/139	310/17031	0.0039595	0.0284447	0.0204562	Tgfb3/Runx1/C1qtnf3/Edn1/Myh10/Hif1a/Sdc1/Oxct1	8
GO:0010755	GO:0010755	regulation of plasminogen activation	2/139	12/17031	0.00413708	0.0290525	0.0208934	Thbs1/Serpine2	2
GO:0030007	GO:0030007	cellular potassium ion homeostasis	2/139	12/17031	0.00413708	0.0290525	0.0208934	Kcnma1/Atp1b1	2
GO:0032341	GO:0032341	aldosterone metabolic process	2/139	12/17031	0.00413708	0.0290525	0.0208934	Dkk3/Kcnma1	2
GO:2000347	GO:2000347	positive regulation of hepatocyte proliferation	2/139	12/17031	0.00413708	0.0290525	0.0208934	Mdk/Fgf18	2
GO:0030195	GO:0030195	negative regulation of blood coagulation	3/139	40/17031	0.00421516	0.0294355	0.0211688	Thbs1/Serpine2/Pdgfa	3
GO:0046883	GO:0046883	regulation of hormone secretion	7/139	248/17031	0.00427927	0.0297171	0.0213713	Sfrp1/Runx1/C1qtnf3/Edn1/Hif1a/Inhba/Oxct1	7
GO:0034614	GO:0034614	cellular response to reactive oxygen species	5/139	132/17031	0.00455492	0.0311981	0.0224364	Fbln5/Mmp2/Edn1/Foxp1/Pdgfrb	5
GO:0007568	GO:0007568	aging	6/139	191/17031	0.00482259	0.0320793	0.0230701	Comp/Prelp/Nox4/Mmp2/Edn1/Meg3	6
GO:0050819	GO:0050819	negative regulation of coagulation	3/139	42/17031	0.00484008	0.0320793	0.0230701	Thbs1/Serpine2/Pdgfa	3
GO:0050974	GO:0050974	detection of mechanical stimulus involved in sensory perception	3/139	42/17031	0.00484008	0.0320793	0.0230701	Col11a1/Serpine2/Piezo2	3
GO:2001057	GO:2001057	reactive nitrogen species metabolic process	4/139	84/17031	0.00495126	0.0324886	0.0233644	Slc7a2/Ptgis/Ddah1/Acp5	4
GO:0055007	GO:0055007	cardiac muscle cell differentiation	5/139	135/17031	0.00500759	0.0327722	0.0235684	Nox4/Edn1/Myh10/Foxp1/Pdgfrb	5
GO:0022604	GO:0022604	regulation of cell morphogenesis	8/139	324/17031	0.00514978	0.0334076	0.0240253	Postn/Sparc/Myo10/Mdk/Cdc42ep3/Fn1/Nedd9/Myh10	8
GO:0010466	GO:0010466	negative regulation of peptidase activity	6/139	194/17031	0.00519822	0.0334076	0.0240253	Thbs1/Sfrp2/Serpine2/Gas6/Cst3/Serpinh1	6
GO:0050886	GO:0050886	endocrine process	4/139	86/17031	0.00538161	0.0343215	0.0246826	Runx1/C1qtnf3/Edn1/Inhba	4
GO:1900407	GO:1900407	regulation of cellular response to oxidative stress	4/139	86/17031	0.00538161	0.0343215	0.0246826	Fbln5/Fzd1/Foxp1/Hif1a	4
GO:0003382	GO:0003382	epithelial cell morphogenesis	3/139	44/17031	0.00551807	0.0345805	0.0248688	Fat1/Tnmd/Palld	3
GO:0050918	GO:0050918	positive chemotaxis	3/139	44/17031	0.00551807	0.0345805	0.0248688	Scg2/Vegfd/Angpt2	3
GO:0001649	GO:0001649	osteoblast differentiation	6/139	197/17031	0.0055949	0.0345805	0.0248688	Lox/Cthrc1/Sfrp2/Col1a1/Sfrp1/Fzd1	6
GO:0008212	GO:0008212	mineralocorticoid metabolic process	2/139	14/17031	0.00564354	0.0345805	0.0248688	Dkk3/Kcnma1	2
GO:0032328	GO:0032328	alanine transport	2/139	14/17031	0.00564354	0.0345805	0.0248688	Slc38a2/Slc6a6	2
GO:0043508	GO:0043508	negative regulation of JUN kinase activity	2/139	14/17031	0.00564354	0.0345805	0.0248688	Sfrp2/Sfrp1	2
GO:0071371	GO:0071371	cellular response to gonadotropin stimulus	2/139	14/17031	0.00564354	0.0345805	0.0248688	Edn1/Inhba	2
GO:0045637	GO:0045637	regulation of myeloid cell differentiation	6/139	200/17031	0.00601332	0.0360511	0.0259264	Lox/Sfrp1/Runx1/Foxp1/Hif1a/Inhba	6
GO:0048545	GO:0048545	response to steroid hormone	6/139	200/17031	0.00601332	0.0360511	0.0259264	Lox/Sfrp1/Tgfb3/Kcnma1/Foxp1/Fibin	6
GO:0016049	GO:0016049	cell growth	10/139	481/17031	0.0061243	0.0366286	0.0263417	Postn/Sfrp2/Sfrp1/Serpine2/Fn1/Frzb/Edn1/Foxp1/Inhba/Slit2	10
GO:0001961	GO:0001961	positive regulation of cytokine-mediated signaling pathway	3/139	46/17031	0.0062503	0.0369403	0.0265659	Gas6/Edn1/Hif1a	3
GO:0042541	GO:0042541	hemoglobin biosynthetic process	2/139	15/17031	0.00647712	0.0376577	0.0270818	Hif1a/Inhba	2
GO:1902043	GO:1902043	positive regulation of extrinsic apoptotic signaling pathway via death domain receptors	2/139	15/17031	0.00647712	0.0376577	0.0270818	Thbs1/Sfrp1	2
GO:0042116	GO:0042116	macrophage activation	4/139	91/17031	0.00656524	0.0380814	0.0273866	Thbs1/Slc7a2/Cd200/Foxp1	4
GO:0050866	GO:0050866	negative regulation of cell activation	6/139	206/17031	0.00691801	0.0396675	0.0285272	Sfrp1/Serpine2/Runx1/Mdk/Cd200/Pdgfa	6
GO:0140353	GO:0140353	lipid export from cell	3/139	48/17031	0.00703785	0.0398069	0.0286274	Runx1/Edn1/Inhba	3
GO:1902882	GO:1902882	regulation of response to oxidative stress	4/139	93/17031	0.00708331	0.0399735	0.0287473	Fbln5/Fzd1/Foxp1/Hif1a	4
GO:0001942	GO:0001942	hair follicle development	4/139	94/17031	0.00735219	0.0409058	0.0294177	Runx1/Fst/Inhba/Pdgfa	4
GO:0051797	GO:0051797	regulation of hair follicle development	2/139	16/17031	0.00736304	0.0409058	0.0294177	Fst/Inhba	2
GO:0060766	GO:0060766	negative regulation of androgen receptor signaling pathway	2/139	16/17031	0.00736304	0.0409058	0.0294177	Sfrp1/Foxp1	2
GO:0071295	GO:0071295	cellular response to vitamin	2/139	16/17031	0.00736304	0.0409058	0.0294177	Postn/Gas6	2
GO:0090136	GO:0090136	epithelial cell-cell adhesion	2/139	16/17031	0.00736304	0.0409058	0.0294177	Thbs4/Itgb5	2
GO:0009749	GO:0009749	response to glucose	5/139	149/17031	0.00754823	0.0418416	0.0300907	Thbs1/Nox4/Gas6/Hif1a/Oxct1	5
GO:0006814	GO:0006814	sodium ion transport	6/139	211/17031	0.00774423	0.0428331	0.0308038	Serpine2/Fxyd6/Slc38a2/Edn1/Slc6a6/Atp1b1	6
GO:0042698	GO:0042698	ovulation cycle	3/139	50/17031	0.0078817	0.043306	0.0311439	Runx1/Mdk/Inhba	3
GO:0022404	GO:0022404	molting cycle process	4/139	97/17031	0.00819898	0.0443668	0.0319067	Runx1/Fst/Inhba/Pdgfa	4
GO:0022405	GO:0022405	hair cycle process	4/139	97/17031	0.00819898	0.0443668	0.0319067	Runx1/Fst/Inhba/Pdgfa	4
GO:0043030	GO:0043030	regulation of macrophage activation	3/139	51/17031	0.00832501	0.0446621	0.0321191	Thbs1/Slc7a2/Cd200	3
GO:0051495	GO:0051495	positive regulation of cytoskeleton organization	6/139	216/17031	0.00863944	0.0461509	0.0331898	Tgfb3/Nox4/Cdc42ep3/Edn1/Mtss1/Synpo	6
GO:0010259	GO:0010259	multicellular organism aging	3/139	52/17031	0.00878273	0.046401	0.0333697	Comp/Edn1/Meg3	3
GO:0031103	GO:0031103	axon regeneration	3/139	52/17031	0.00878273	0.046401	0.0333697	Mmp2/Tnc/Neo1	3
GO:0060760	GO:0060760	positive regulation of response to cytokine stimulus	3/139	52/17031	0.00878273	0.046401	0.0333697	Gas6/Edn1/Hif1a	3
GO:0055006	GO:0055006	cardiac cell development	4/139	100/17031	0.00910739	0.0478329	0.0343994	Edn1/Myh10/Foxp1/Pdgfrb	4
GO:0071456	GO:0071456	cellular response to hypoxia	4/139	100/17031	0.00910739	0.0478329	0.0343994	Ndnf/Ptgis/Hif1a/Ddah1	4
GO:0007588	GO:0007588	excretion	3/139	53/17031	0.00925493	0.0480765	0.0345746	Kcnma1/Mdk/Edn1	3
GO:0010934	GO:0010934	macrophage cytokine production	2/139	18/17031	0.00928837	0.0480765	0.0345746	Tgfb3/Gas6	2
GO:0045475	GO:0045475	locomotor rhythm	2/139	18/17031	0.00928837	0.0480765	0.0345746	Kcnma1/Zfhx3	2
GO:0051402	GO:0051402	neuron apoptotic process	7/139	288/17031	0.00944759	0.0486989	0.0350222	Tgfb3/Ndnf/Itga1/Kcnma1/Mdk/Hif1a/Adarb1	7
GO:0010463	GO:0010463	mesenchymal cell proliferation	3/139	54/17031	0.00974173	0.0498367	0.0358404	Foxp2/Foxp1/Pdgfa	3
