## Supplementary Table 15 for "High-resolution transcriptomic profiling of the aortic cellular landscape during hypertension reveals novel drivers of vascular fibrosis"

### Sheet: GO  terms UR in Fibro.Cthrc1 co
	ID	Description	GeneRatio	BgRatio	pvalue	p.adjust	qvalue	geneID	Count
GO:0030198	GO:0030198	extracellular matrix organization	23/171	284/17031	1.08662e-14	1.18495e-11	9.18313e-12	Tnxb/Col15a1/Col4a1/Smpd3/Ddr2/Lamb1/Fbln2/Col5a3/Pdgfra/Col4a4/Vit/Adamts5/Ltbp4/Nid1/Col4a2/Ramp2/Cav1/Dpp4/Lamc1/Mmp3/Col4a3/Vtn/Adamts12	23
GO:0043062	GO:0043062	extracellular structure organization	23/171	285/17031	1.17205e-14	1.18495e-11	9.18313e-12	Tnxb/Col15a1/Col4a1/Smpd3/Ddr2/Lamb1/Fbln2/Col5a3/Pdgfra/Col4a4/Vit/Adamts5/Ltbp4/Nid1/Col4a2/Ramp2/Cav1/Dpp4/Lamc1/Mmp3/Col4a3/Vtn/Adamts12	23
GO:0045229	GO:0045229	external encapsulating structure organization	23/171	285/17031	1.17205e-14	1.18495e-11	9.18313e-12	Tnxb/Col15a1/Col4a1/Smpd3/Ddr2/Lamb1/Fbln2/Col5a3/Pdgfra/Col4a4/Vit/Adamts5/Ltbp4/Nid1/Col4a2/Ramp2/Cav1/Dpp4/Lamc1/Mmp3/Col4a3/Vtn/Adamts12	23
GO:0045444	GO:0045444	fat cell differentiation	17/171	245/17031	4.38121e-10	3.32205e-07	2.57454e-07	Klf4/Creb5/Dio2/Steap4/Rarres2/Pdgfra/Plac8/Ebf2/Medag/Vegfa/Zfp385a/Lpl/Zfp36/Arl4a/Dact1/Ccnd1/Metrnl	17
GO:0031589	GO:0031589	cell-substrate adhesion	17/171	346/17031	7.65672e-08	4.64457e-05	3.59947e-05	Cd34/Tnxb/Sned1/S100a10/Lamb1/Fbln2/Col5a3/Vit/Axl/Enpp2/Nid1/Vegfa/Thy1/Tmeff2/Lamc1/Vtn/Adamts12	17
GO:0045765	GO:0045765	regulation of angiogenesis	15/171	280/17031	1.52688e-07	7.71837e-05	5.98162e-05	Ccl11/Ecm1/Cd34/C3/Klf4/F3/Enpp2/Hhip/Vegfa/Col4a2/Ramp2/S100a1/Col4a3/Hspb1/Sash1	15
GO:0052547	GO:0052547	regulation of peptidase activity	16/171	365/17031	8.66801e-07	0.0002824	0.000218855	Gsn/Dpep1/Ecm1/Hspa1b/Klf4/F3/Itih5/Pi16/Ifi204/Serpinb6a/Vegfa/Cav1/Ifi207/Col4a3/Vtn/Fyn	16
GO:0032652	GO:0032652	regulation of interleukin-1 production	9/171	108/17031	1.40253e-06	0.000386715	0.000299698	S100a13/Egr1/Errfi1/Ifi204/Ifi205/Lpl/Anxa1/Ifi207/Hspb1	9
GO:0002685	GO:0002685	regulation of leukocyte migration	12/171	213/17031	1.6538e-06	0.000417997	0.000323941	Cxcl13/Ecm1/Smpd3/Rarres2/Cxcl12/Vegfa/Dusp1/Thy1/Anxa1/Dpp4/Cd47/Il1r1	12
GO:0038063	GO:0038063	collagen-activated tyrosine kinase receptor signaling pathway	4/171	10/17031	1.96581e-06	0.000443341	0.000343582	Col4a1/Ddr2/Col4a2/Col4a3	4
GO:0032612	GO:0032612	interleukin-1 production	9/171	114/17031	2.20776e-06	0.000443341	0.000343582	S100a13/Egr1/Errfi1/Ifi204/Ifi205/Lpl/Anxa1/Ifi207/Hspb1	9
GO:0050900	GO:0050900	leukocyte migration	15/171	346/17031	2.21874e-06	0.000443341	0.000343582	Cxcl13/Ccl11/Dpep1/Ecm1/Cd34/Smpd3/Rarres2/Cxcl12/Vegfa/Dusp1/Thy1/Anxa1/Dpp4/Cd47/Il1r1	15
GO:0009611	GO:0009611	response to wounding	17/171	442/17031	2.33876e-06	0.000443341	0.000343582	Cd34/C3/Klf4/F3/Thbd/Plpp3/Jun/Pdgfra/Axl/Procr/Vegfa/Anxa1/Cav1/Zfp36/Tmeff2/Cdkn1a/Mustn1	17
GO:0010466	GO:0010466	negative regulation of peptidase activity	11/171	194/17031	4.26824e-06	0.000761504	0.000590154	Dpep1/Ecm1/Hspa1b/Klf4/Itih5/Pi16/Ifi204/Serpinb6a/Vegfa/Ifi207/Vtn	11
GO:0045600	GO:0045600	positive regulation of fat cell differentiation	7/171	68/17031	5.26821e-06	0.000828128	0.000641786	Rarres2/Medag/Zfp385a/Lpl/Zfp36/Dact1/Metrnl	7
GO:0070372	GO:0070372	regulation of ERK1 and ERK2 cascade	13/171	293/17031	8.42979e-06	0.00106532	0.000825602	Ccl11/C3/Klf4/Cxcl12/Jun/Errfi1/Pdgfra/Vegfa/Dusp1/Cav1/Atf3/Camk2n1/Ndrg2	13
GO:0071229	GO:0071229	cellular response to acid chemical	7/171	75/17031	1.0169e-05	0.00121249	0.000939657	S100a10/Col4a1/Pdgfra/Vegfa/Ntrk2/Mmp3/Fyn	7
GO:0045785	GO:0045785	positive regulation of cell adhesion	16/171	445/17031	1.09654e-05	0.0012184	0.000944241	Cxcl13/S100a10/Cd55/Plpp3/Cxcl12/Fbln2/Vit/Enpp2/Nid1/Vegfa/Thy1/Anxa1/Cav1/Dpp4/Cd47/Vtn	16
GO:0051235	GO:0051235	maintenance of location	13/171	302/17031	1.16497e-05	0.0012184	0.000944241	Gsn/C3/Fth1/Txn1/Fbn1/Lpl/Thy1/Cav1/Tspo/Ltbp1/Tmsb4x/Calm1/Dbi	13
GO:0062197	GO:0062197	cellular response to chemical stress	13/171	302/17031	1.16497e-05	0.0012184	0.000944241	Smpd3/Jun/Pdgfra/Txn1/Axl/Sod3/Serpinb6a/Efhd1/Anxa1/Cav1/Mmp3/Hspb1/Fyn	13
GO:0070371	GO:0070371	ERK1 and ERK2 cascade	13/171	314/17031	1.76027e-05	0.00172222	0.00133469	Ccl11/C3/Klf4/Cxcl12/Jun/Errfi1/Pdgfra/Vegfa/Dusp1/Cav1/Atf3/Camk2n1/Ndrg2	13
GO:0009266	GO:0009266	response to temperature stimulus	9/171	152/17031	2.30696e-05	0.00209806	0.00162596	Cd34/Hspa1b/Hspa1a/Dio2/Cxcl12/Plac8/Scara5/Il1r1/Metrnl	9
GO:0007599	GO:0007599	hemostasis	9/171	155/17031	2.6938e-05	0.00223091	0.00172892	Cd34/C3/F3/Thbd/Pdgfra/Axl/Procr/Zfp385a/Cav1	9
GO:0035924	GO:0035924	cellular response to vascular endothelial growth factor stimulus	6/171	59/17031	2.72151e-05	0.00223091	0.00172892	Pdgfra/Vegfa/Ramp2/Anxa1/Adamts12/Hspb1	6
GO:0060326	GO:0060326	cell chemotaxis	12/171	284/17031	3.06058e-05	0.00244053	0.00189137	Cxcl13/Ccl11/Dpep1/Rarres2/Cxcl12/Pdgfra/Enpp2/Vegfa/Dusp1/Anxa1/Dpp4/Hspb1	12
GO:0001570	GO:0001570	vasculogenesis	7/171	89/17031	3.13817e-05	0.00244053	0.00189137	Cd34/Tmem100/Heg1/Ramp2/Ntrk2/Cav1/Junb	7
GO:0001101	GO:0001101	response to acid chemical	7/171	92/17031	3.8907e-05	0.00280964	0.00217743	S100a10/Col4a1/Pdgfra/Vegfa/Ntrk2/Mmp3/Fyn	7
GO:0048660	GO:0048660	regulation of smooth muscle cell proliferation	9/171	166/17031	4.61813e-05	0.00325739	0.00252443	Igfbp5/Klf4/Smpd3/Egr1/Jun/Vegfa/Cav1/Cdkn1a/Ndrg2	9
GO:0032835	GO:0032835	glomerulus development	6/171	65/17031	4.74724e-05	0.00327236	0.00253602	Egr1/Pdgfra/Col4a4/Nid1/Col4a3/Osr1	6
GO:0051346	GO:0051346	negative regulation of hydrolase activity	12/171	300/17031	5.21094e-05	0.00336272	0.00260605	Dpep1/Ecm1/Hspa1b/Klf4/Itih5/Pi16/Ifi204/Serpinb6a/Vegfa/Anxa1/Ifi207/Vtn	12
GO:0048659	GO:0048659	smooth muscle cell proliferation	9/171	170/17031	5.55894e-05	0.0034221	0.00265207	Igfbp5/Klf4/Smpd3/Egr1/Jun/Vegfa/Cav1/Cdkn1a/Ndrg2	9
GO:0045428	GO:0045428	regulation of nitric oxide biosynthetic process	6/171	67/17031	5.64144e-05	0.0034221	0.00265207	Cd34/Klf4/Smpd3/Cav1/Tspo/Cd47	6
GO:0030856	GO:0030856	regulation of epithelial cell differentiation	8/171	136/17031	6.93405e-05	0.00404442	0.00313436	Sfrp4/Tmem100/Errfi1/Vegfa/Cav1/Zfp36/Ccnd1/Osr1	8
GO:0080164	GO:0080164	regulation of nitric oxide metabolic process	6/171	70/17031	7.23029e-05	0.00413764	0.0032066	Cd34/Klf4/Smpd3/Cav1/Tspo/Cd47	6
GO:0031099	GO:0031099	regeneration	8/171	139/17031	8.08641e-05	0.00437966	0.00339416	Klf4/Cxcl12/Jun/Thy1/Anxa1/Cdkn1a/Mustn1/Ccnd1	8
GO:0051099	GO:0051099	positive regulation of binding	9/171	180/17031	8.64193e-05	0.00459841	0.0035637	S100a10/Klf4/Txn1/Ebf2/Ramp2/Cav1/Vtn/Dact1/Calm1	9
GO:0060541	GO:0060541	respiratory system development	10/171	232/17031	0.000120719	0.00572095	0.00443365	Igfbp5/Rbp4/Smpd3/Hsd11b1/Errfi1/Pdgfra/Heg1/Aldh1a3/Hhip/Vegfa	10
GO:0006809	GO:0006809	nitric oxide biosynthetic process	6/171	77/17031	0.000123393	0.00575769	0.00446212	Cd34/Klf4/Smpd3/Cav1/Tspo/Cd47	6
GO:0001935	GO:0001935	endothelial cell proliferation	8/171	148/17031	0.000125354	0.00576057	0.00446435	Ecm1/Cd34/F3/Cxcl12/Jun/Vegfa/Cav1/Col4a3	8
GO:0043618	GO:0043618	regulation of transcription from RNA polymerase II promoter in response to stress	5/171	49/17031	0.000128376	0.00581142	0.00450375	Egr1/Jun/Vegfa/Dnajb1/Atf3	5
GO:0042698	GO:0042698	ovulation cycle	5/171	50/17031	0.000141491	0.00615364	0.00476897	Egr1/Pdgfra/Axl/Enpp2/Anxa1	5
GO:0051894	GO:0051894	positive regulation of focal adhesion assembly	4/171	27/17031	0.000143772	0.00615364	0.00476897	S100a10/Enpp2/Vegfa/Thy1	4
GO:0014812	GO:0014812	muscle cell migration	7/171	113/17031	0.000143815	0.00615364	0.00476897	Igfbp5/F3/Egr1/Anxa1/Plat/Tmsb4x/Vtn	7
GO:0007596	GO:0007596	blood coagulation	8/171	152/17031	0.000150773	0.00633941	0.00491294	Cd34/C3/F3/Thbd/Pdgfra/Axl/Procr/Cav1	8
GO:0014745	GO:0014745	negative regulation of muscle adaptation	3/171	11/17031	0.000154671	0.00633941	0.00491294	Igfbp5/Klf4/Errfi1	3
GO:0050817	GO:0050817	coagulation	8/171	155/17031	0.000172505	0.00679491	0.00526595	Cd34/C3/F3/Thbd/Pdgfra/Axl/Procr/Cav1	8
GO:0046209	GO:0046209	nitric oxide metabolic process	6/171	82/17031	0.000174865	0.00679956	0.00526955	Cd34/Klf4/Smpd3/Cav1/Tspo/Cd47	6
GO:2001057	GO:2001057	reactive nitrogen species metabolic process	6/171	84/17031	0.000199666	0.00759962	0.00588958	Cd34/Klf4/Smpd3/Cav1/Tspo/Cd47	6
GO:0042445	GO:0042445	hormone metabolic process	8/171	159/17031	0.000205431	0.00759962	0.00588958	Rbp4/Hsd11b1/Dio2/Egr1/Pdgfra/Aldh1a3/Pcsk6/Adh1	8
GO:0032103	GO:0032103	positive regulation of response to external stimulus	13/171	400/17031	0.000205463	0.00759962	0.00588958	Cxcl13/C3/Rarres2/Cxcl12/Ifi204/Ifi205/Vegfa/Lpl/Ifi207/Dpp4/Cd47/Hspb1/Sash1	13
GO:0030324	GO:0030324	lung development	9/171	203/17031	0.000214576	0.0076003	0.00589011	Igfbp5/Rbp4/Smpd3/Hsd11b1/Errfi1/Pdgfra/Heg1/Hhip/Vegfa	9
GO:0030224	GO:0030224	monocyte differentiation	4/171	31/17031	0.000249826	0.00832661	0.00645299	Jun/Ifi204/Vegfa/Ifi207	4
GO:0018108	GO:0018108	peptidyl-tyrosine phosphorylation	11/171	304/17031	0.000257194	0.00847903	0.00657111	Efemp1/Ddr2/Plpp3/Errfi1/Pdgfra/Enpp2/Vegfa/Thy1/Cav1/Vtn/Fyn	11
GO:0150117	GO:0150117	positive regulation of cell-substrate junction organization	4/171	32/17031	0.000283292	0.00891524	0.00690917	S100a10/Enpp2/Vegfa/Thy1	4
GO:0050920	GO:0050920	regulation of chemotaxis	9/171	214/17031	0.000317113	0.00961805	0.00745383	Cxcl13/Sema3c/Rarres2/Cxcl12/Pdgfra/Vegfa/Dusp1/Dpp4/Hspb1	9
GO:0051928	GO:0051928	positive regulation of calcium ion transport	7/171	129/17031	0.000325533	0.00965543	0.0074828	Cxcl12/Thy1/Cav1/Tspo/S100a1/Calm1/Dbi	7
GO:0001938	GO:0001938	positive regulation of endothelial cell proliferation	6/171	92/17031	0.000327896	0.00965543	0.0074828	Ecm1/F3/Cxcl12/Jun/Vegfa/Cav1	6
GO:0070555	GO:0070555	response to interleukin-1	6/171	92/17031	0.000327896	0.00965543	0.0074828	Ccl11/Egr1/Anxa1/Cd47/Il1r1/Adamts12	6
GO:0040013	GO:0040013	negative regulation of locomotion	11/171	315/17031	0.000348168	0.00991824	0.00768648	Igfbp5/Cxcl13/Dpep1/Sema3c/Klf4/Cxcl12/Ifitm3/Dusp1/Thy1/Tmeff2/Dpp4	11
GO:0014911	GO:0014911	positive regulation of smooth muscle cell migration	5/171	62/17031	0.000392214	0.0105273	0.0081585	Igfbp5/F3/Egr1/Tmsb4x/Vtn	5
GO:0050818	GO:0050818	regulation of coagulation	5/171	62/17031	0.000392214	0.0105273	0.0081585	Cd34/Thbd/Pdgfra/Procr/Cav1	5
GO:0071230	GO:0071230	cellular response to amino acid stimulus	5/171	62/17031	0.000392214	0.0105273	0.0081585	Col4a1/Pdgfra/Ntrk2/Mmp3/Fyn	5
GO:0048846	GO:0048846	axon extension involved in axon guidance	4/171	36/17031	0.00044978	0.0113559	0.00880065	Sema3c/Cxcl12/Slit3/Vegfa	4
GO:1902284	GO:1902284	neuron projection extension involved in neuron projection guidance	4/171	36/17031	0.00044978	0.0113559	0.00880065	Sema3c/Cxcl12/Slit3/Vegfa	4
GO:0000302	GO:0000302	response to reactive oxygen species	8/171	179/17031	0.000456782	0.0113559	0.00880065	Smpd3/Jun/Pdgfra/Txn1/Axl/Sod3/Anxa1/Fyn	8
GO:0003013	GO:0003013	circulatory system process	14/171	493/17031	0.000462908	0.0114146	0.00884616	Gsn/Cd34/Smpd3/Rarres2/Heg1/Sod3/Vegfa/Ramp2/Cav1/S100a1/Ptgs1/Camk2n1/Calm1/Fyn	14
GO:0010035	GO:0010035	response to inorganic substance	13/171	436/17031	0.000469046	0.0114727	0.00889117	Gsn/Cp/Smpd3/Jun/Crip1/Txn1/Axl/Sod3/Anxa1/Cav1/Junb/Calm1/Fyn	13
GO:0032507	GO:0032507	maintenance of protein location in cell	5/171	65/17031	0.000488674	0.0115793	0.00897375	Gsn/Txn1/Cav1/Tspo/Tmsb4x	5
GO:1990868	GO:1990868	response to chemokine	5/171	65/17031	0.000488674	0.0115793	0.00897375	Cxcl13/Ccl11/Cxcl12/Slit3/Dusp1	5
GO:1990869	GO:1990869	cellular response to chemokine	5/171	65/17031	0.000488674	0.0115793	0.00897375	Cxcl13/Ccl11/Cxcl12/Slit3/Dusp1	5
GO:0010632	GO:0010632	regulation of epithelial cell migration	9/171	229/17031	0.000519368	0.0119337	0.0092484	Cxcl13/Klf4/Plpp3/Jun/Enpp2/Vegfa/Anxa1/Hspb1/Sash1	9
GO:0033627	GO:0033627	cell adhesion mediated by integrin	5/171	68/17031	0.000601983	0.0136255	0.0105595	Cxcl13/Plpp3/Fbn1/Dpp4/Vtn	5
GO:0035641	GO:0035641	locomotory exploration behavior	3/171	17/17031	0.000609779	0.0136997	0.0106171	Penk/Dpp4/Lsamp	3
GO:0090132	GO:0090132	epithelium migration	10/171	290/17031	0.000711934	0.0152582	0.0118248	Cxcl13/Klf4/Plpp3/Jun/Enpp2/Vegfa/Anxa1/Dpp4/Hspb1/Sash1	10
GO:0009314	GO:0009314	response to radiation	12/171	399/17031	0.000718354	0.0152582	0.0118248	Rbp4/Egr1/Jun/Crip1/Txn1/Ifi204/Anxa1/Ifi207/Il1r1/Mmp3/Cdkn1a/Ccnd1	12
GO:0060841	GO:0060841	venous blood vessel development	3/171	18/17031	0.000726355	0.0152582	0.0118248	Sema3c/Heg1/Vegfa	3
GO:0090130	GO:0090130	tissue migration	10/171	291/17031	0.000730993	0.0152582	0.0118248	Cxcl13/Klf4/Plpp3/Jun/Enpp2/Vegfa/Anxa1/Dpp4/Hspb1/Sash1	10
GO:0002062	GO:0002062	chondrocyte differentiation	6/171	107/17031	0.000734485	0.0152582	0.0118248	Ecm1/Efemp1/Smpd3/Adamts12/Mustn1/Osr1	6
GO:0034446	GO:0034446	substrate adhesion-dependent cell spreading	6/171	107/17031	0.000734485	0.0152582	0.0118248	S100a10/Lamb1/Axl/Enpp2/Tmeff2/Lamc1	6
GO:0043200	GO:0043200	response to amino acid	5/171	73/17031	0.000833179	0.0165694	0.012841	Col4a1/Pdgfra/Ntrk2/Mmp3/Fyn	5
GO:0071496	GO:0071496	cellular response to external stimulus	9/171	247/17031	0.000890979	0.0174256	0.0135046	Jun/Rnase4/Ifi204/Axl/Lpl/Cav1/Ifi207/Atf3/Cdkn1a	9
GO:0032102	GO:0032102	negative regulation of response to external stimulus	11/171	353/17031	0.000896272	0.0174256	0.0135046	Cxcl13/Sema3c/Cd34/Thbd/Pdgfra/Ifi204/Dusp1/Ifi207/Zfp36/Dpp4/Metrnl	11
GO:0051348	GO:0051348	negative regulation of transferase activity	9/171	248/17031	0.00091671	0.0177094	0.0137245	Errfi1/Heg1/Dusp1/Thy1/Cav1/Zfp36/Cdkn1a/Camk2n1/Hspb1	9
GO:1903034	GO:1903034	regulation of response to wounding	7/171	154/17031	0.000938159	0.017989	0.0139411	Cd34/Klf4/Thbd/Plpp3/Pdgfra/Anxa1/Cav1	7
GO:0002683	GO:0002683	negative regulation of immune system process	12/171	415/17031	0.00100971	0.0183643	0.014232	Cd55/Cxcl12/Ifi204/Axl/Fbn1/Dusp1/Thy1/Anxa1/Ifi207/Dpp4/Cd47/Hspb1	12
GO:0071772	GO:0071772	response to BMP	7/171	156/17031	0.00101168	0.0183643	0.014232	Smpd3/Sfrp4/Tmem100/Egr1/Fbn1/Cav1/Adamts12	7
GO:0071773	GO:0071773	cellular response to BMP stimulus	7/171	156/17031	0.00101168	0.0183643	0.014232	Smpd3/Sfrp4/Tmem100/Egr1/Fbn1/Cav1/Adamts12	7
GO:1904019	GO:1904019	epithelial cell apoptotic process	6/171	114/17031	0.00102327	0.0183643	0.014232	Gsn/Cd248/Sfrp4/Ramp2/Zfp36/Col4a3	6
GO:0071347	GO:0071347	cellular response to interleukin-1	5/171	77/17031	0.00106126	0.018714	0.0145031	Ccl11/Egr1/Cd47/Il1r1/Adamts12	5
GO:0001523	GO:0001523	retinoid metabolic process	4/171	46/17031	0.00115261	0.0202074	0.0156604	Rbp4/Rarres2/Aldh1a3/Adh1	4
GO:0071214	GO:0071214	cellular response to abiotic stimulus	9/171	258/17031	0.00120882	0.0206151	0.0159764	Egr1/Crip1/Ifi204/Serpinb6a/Efhd1/Cav1/Ifi207/Mmp3/Cdkn1a	9
GO:0104004	GO:0104004	cellular response to environmental stimulus	9/171	258/17031	0.00120882	0.0206151	0.0159764	Egr1/Crip1/Ifi204/Serpinb6a/Efhd1/Cav1/Ifi207/Mmp3/Cdkn1a	9
GO:0043010	GO:0043010	camera-type eye development	10/171	311/17031	0.00120998	0.0206151	0.0159764	Rbp4/Col4a1/C3/Klf4/Jun/Pdgfra/Aldh1a3/Vegfa/Thy1/Ntrk2	10
GO:0007565	GO:0007565	female pregnancy	6/171	118/17031	0.00122345	0.0206151	0.0159764	Igfbp5/Tppp3/Thbd/Lamb1/Vegfa/Junb	6
GO:0061448	GO:0061448	connective tissue development	9/171	259/17031	0.00124176	0.020808	0.0161259	Ecm1/Efemp1/Smpd3/Creb5/Egr1/Ebf2/Adamts12/Mustn1/Osr1	9
GO:0007369	GO:0007369	gastrulation	7/171	163/17031	0.00130536	0.0216347	0.0167665	Ugdh/Klf4/Plpp3/Dusp1/Vtn/Dact1/Osr1	7
GO:0031579	GO:0031579	membrane raft organization	3/171	22/17031	0.00133099	0.0218211	0.016911	Gsn/S100a10/Cav1	3
GO:1901890	GO:1901890	positive regulation of cell junction assembly	6/171	121/17031	0.00139227	0.0223634	0.0173312	S100a10/Enpp2/Vegfa/Thy1/Ntrk2/Cav1	6
GO:0031668	GO:0031668	cellular response to extracellular stimulus	8/171	213/17031	0.00141436	0.022435	0.0173867	Jun/Rnase4/Ifi204/Axl/Lpl/Ifi207/Atf3/Cdkn1a	8
GO:0001503	GO:0001503	ossification	11/171	376/17031	0.00148764	0.0233782	0.0181178	Igfbp5/Clec3b/Ecm1/Smpd3/Ddr2/Ifi204/Ifitm3/Vegfa/Junb/Adamts12/Osr1	11
GO:0042594	GO:0042594	response to starvation	7/171	167/17031	0.00150086	0.0234645	0.0181846	Jun/Rnase4/Ifi204/Ifi207/Zfp36/Atf3/Cdkn1a	7
GO:0045807	GO:0045807	positive regulation of endocytosis	6/171	123/17031	0.00151433	0.0235536	0.0182537	C3/Sfrp4/Axl/Vegfa/Cav1/Vtn	6
GO:0048640	GO:0048640	negative regulation of developmental growth	6/171	124/17031	0.00157833	0.0242481	0.0187919	Sema3c/Rbp4/Pi16/Ntn1/Plac8/Cdkn1a	6
GO:0060759	GO:0060759	regulation of response to cytokine stimulus	6/171	124/17031	0.00157833	0.0242481	0.0187919	Ecm1/Klf4/Slit3/Axl/Cav1/Il1r1	6
GO:0006979	GO:0006979	response to oxidative stress	11/171	379/17031	0.00158417	0.0242481	0.0187919	Smpd3/Jun/Pdgfra/Txn1/Axl/Sod3/Anxa1/Ptgs1/Mmp3/Hspb1/Fyn	11
GO:0033673	GO:0033673	negative regulation of kinase activity	8/171	217/17031	0.00159095	0.0242481	0.0187919	Errfi1/Heg1/Dusp1/Thy1/Cav1/Cdkn1a/Camk2n1/Hspb1	8
GO:0042063	GO:0042063	gliogenesis	10/171	323/17031	0.00160357	0.0243182	0.0188462	Efemp1/Plpp3/Lamb1/Enpp2/Anxa1/Ntrk2/Tspo/Vcan/Vtn/Dbi	10
GO:0030879	GO:0030879	mammary gland development	6/171	127/17031	0.00178273	0.0266356	0.0206421	Igfbp5/Ccl11/Ntn1/Vegfa/Cav1/Ccnd1	6
GO:1904035	GO:1904035	regulation of epithelial cell apoptotic process	5/171	87/17031	0.00183153	0.0270977	0.0210003	Gsn/Cd248/Sfrp4/Ramp2/Zfp36	5
GO:0035455	GO:0035455	response to interferon-alpha	3/171	25/17031	0.00194444	0.0284772	0.0220693	Ifi204/Axl/Ifitm3	3
GO:0006826	GO:0006826	iron ion transport	4/171	53/17031	0.00195877	0.0284772	0.0220693	Cp/Fth1/Steap4/Scara5	4
GO:0001659	GO:0001659	temperature homeostasis	7/171	175/17031	0.00195994	0.0284772	0.0220693	Dio2/Egr1/Adamts5/Plac8/Ebf2/Vegfa/Cav1	7
GO:0045862	GO:0045862	positive regulation of proteolysis	10/171	333/17031	0.0020059	0.0289667	0.0224487	Gsn/Clec3b/Hspa1b/F3/Hspa1a/Ifi204/Cav1/Ifi207/Col4a3/Fyn	10
GO:0048525	GO:0048525	negative regulation of viral process	5/171	89/17031	0.00202471	0.0289667	0.0224487	Gsn/Ifi204/Ifitm3/Ifi207/Zfp36	5
GO:0035456	GO:0035456	response to interferon-beta	4/171	54/17031	0.00209911	0.0296122	0.0229489	Ifi204/Ifitm3/Ifi205/Ifi207	4
GO:0061077	GO:0061077	chaperone-mediated protein folding	4/171	55/17031	0.00224625	0.031109	0.024109	Hspa1b/Hspa1a/Dnajb1/Hspb1	4
GO:0120162	GO:0120162	positive regulation of cold-induced thermogenesis	5/171	92/17031	0.00234182	0.032139	0.0249072	Dio2/Plac8/Ebf2/Vegfa/Cav1	5
GO:0007044	GO:0007044	cell-substrate junction assembly	5/171	94/17031	0.00257236	0.0343699	0.0266361	S100a10/Enpp2/Vegfa/Thy1/Lamc1	5
GO:0030193	GO:0030193	regulation of blood coagulation	4/171	58/17031	0.00273006	0.0356908	0.0276598	Cd34/Thbd/Pdgfra/Cav1	4
GO:0006641	GO:0006641	triglyceride metabolic process	5/171	96/17031	0.00281894	0.0366947	0.0284378	Tnxb/C3/Lpl/Cav1/Dbi	5
GO:0031638	GO:0031638	zymogen activation	4/171	59/17031	0.002906	0.0369126	0.0286067	Clec3b/Ifi204/Ifi207/Plat	4
GO:0120254	GO:0120254	olefinic compound metabolic process	5/171	97/17031	0.00294845	0.037261	0.0288767	Rbp4/Egr1/Aldh1a3/Ptgs1/Adh1	5
GO:0044706	GO:0044706	multi-multicellular organism process	6/171	142/17031	0.00312056	0.0386312	0.0299386	Igfbp5/Tppp3/Thbd/Lamb1/Vegfa/Junb	6
GO:0010524	GO:0010524	positive regulation of calcium ion transport into cytosol	4/171	61/17031	0.00328084	0.0396229	0.0307071	Thy1/Cav1/Calm1/Dbi	4
GO:0010721	GO:0010721	negative regulation of cell development	7/171	192/17031	0.00329211	0.0396229	0.0307071	Ccl11/Sema3c/Ntn1/Fbn1/Vegfa/Thy1/Tspo	7
GO:0009225	GO:0009225	nucleotide-sugar metabolic process	3/171	30/17031	0.0033086	0.039664	0.030739	Ugdh/Gfpt2/Uap1	3
GO:0032963	GO:0032963	collagen metabolic process	5/171	100/17031	0.00336275	0.0399811	0.0309847	Tnxb/Smpd3/Errfi1/Ltbp1/Mmp3	5
GO:0150115	GO:0150115	cell-substrate junction organization	5/171	100/17031	0.00336275	0.0399811	0.0309847	S100a10/Enpp2/Vegfa/Thy1/Lamc1	5
GO:0051347	GO:0051347	positive regulation of transferase activity	12/171	480/17031	0.00338212	0.0399811	0.0309847	Klf4/Ddr2/Egr1/Pdgfra/Axl/Fbn1/Vegfa/Ntrk2/Cdkn1a/Ccnd1/Dbi/Sash1	12
GO:0035265	GO:0035265	organ growth	7/171	193/17031	0.00338778	0.0399811	0.0309847	Ecm1/Rbp4/Smpd3/Ddr2/Pi16/Pdgfra/Heg1	7
GO:0007595	GO:0007595	lactation	3/171	31/17031	0.00363633	0.0417764	0.0323761	Vegfa/Cav1/Ccnd1	3
GO:0035640	GO:0035640	exploration behavior	3/171	31/17031	0.00363633	0.0417764	0.0323761	Penk/Dpp4/Lsamp	3
GO:0051085	GO:0051085	chaperone cofactor-dependent protein refolding	3/171	31/17031	0.00363633	0.0417764	0.0323761	Hspa1b/Hspa1a/Dnajb1	3
GO:0001666	GO:0001666	response to hypoxia	7/171	196/17031	0.00368755	0.0418889	0.0324632	Cd34/Egr1/Sod3/Vegfa/Cav1/Dpp4/Plat	7
GO:0048145	GO:0048145	regulation of fibroblast proliferation	5/171	103/17031	0.00381739	0.0431327	0.0334272	Fth1/Ddr2/Jun/Pdgfra/Cdkn1a	5
GO:0045926	GO:0045926	negative regulation of growth	8/171	251/17031	0.00390033	0.0436803	0.0338515	Igfbp5/Sema3c/Rbp4/Pi16/Ntn1/Slit3/Plac8/Cdkn1a	8
GO:2000134	GO:2000134	negative regulation of G1/S transition of mitotic cell cycle	4/171	64/17031	0.00390285	0.0436803	0.0338515	Klf4/Cdkn1a/Dact1/Ccnd1	4
GO:0014741	GO:0014741	negative regulation of muscle hypertrophy	3/171	32/17031	0.00398319	0.043931	0.0340458	Igfbp5/Pi16/Errfi1	3
GO:0060537	GO:0060537	muscle tissue development	11/171	428/17031	0.00403415	0.0443318	0.0343565	Igfbp5/Sema3c/Rbp4/Pi16/Egr1/Pdgfra/Heg1/Vegfa/Cav1/Atf3/Osr1	11
GO:0003007	GO:0003007	heart morphogenesis	8/171	253/17031	0.00409057	0.0446285	0.0345863	Sema3c/Rbp4/Tmem100/Jun/Heg1/Slit3/Vegfa/Gng5	8
GO:0031349	GO:0031349	positive regulation of defense response	8/171	254/17031	0.00418835	0.045047	0.0349107	C3/Penk/Ifi204/Ifi205/Lpl/Ifi207/Dpp4/Cd47	8
GO:0001765	GO:0001765	membrane raft assembly	2/171	10/17031	0.00427763	0.045523	0.0352796	S100a10/Cav1	2
GO:0042989	GO:0042989	sequestering of actin monomers	2/171	10/17031	0.00427763	0.045523	0.0352796	Gsn/Tmsb4x	2
GO:0048144	GO:0048144	fibroblast proliferation	5/171	106/17031	0.00431447	0.0457483	0.0354542	Fth1/Ddr2/Jun/Pdgfra/Cdkn1a	5
GO:0008544	GO:0008544	epidermis development	8/171	257/17031	0.00449251	0.0467198	0.0362071	Igfbp5/Klf4/Sfrp4/Errfi1/Anxa1/Zfp36/Ptgs1/Dbi	8
GO:0009913	GO:0009913	epidermal cell differentiation	6/171	154/17031	0.00464224	0.0473941	0.0367297	Klf4/Sfrp4/Errfi1/Anxa1/Zfp36/Ptgs1	6
GO:1905954	GO:1905954	positive regulation of lipid localization	5/171	108/17031	0.00467048	0.0473941	0.0367297	C3/Lpl/Abca8b/Cav1/Dbi	5
GO:0010939	GO:0010939	regulation of necrotic cell death	3/171	34/17031	0.00473564	0.0475603	0.0368584	Fth1/Cav1/Tspo	3
GO:0050999	GO:0050999	regulation of nitric-oxide synthase activity	3/171	34/17031	0.00473564	0.0475603	0.0368584	Cav1/S100a1/Calm1	3
GO:0008630	GO:0008630	intrinsic apoptotic signaling pathway in response to DNA damage	5/171	109/17031	0.0048561	0.0486091	0.0376713	Cxcl12/Crip1/Ifi204/Zfp385a/Cdkn1a	5
GO:0010876	GO:0010876	lipid localization	10/171	378/17031	0.00493708	0.0490956	0.0380483	Rbp4/C3/Lpl/Slco3a1/Anxa1/Abca8b/Cav1/Tspo/Slco2b1/Dbi	10
GO:1990845	GO:1990845	adaptive thermogenesis	6/171	157/17031	0.00509567	0.0498511	0.0386338	Dio2/Adamts5/Plac8/Ebf2/Vegfa/Cav1	6
GO:0042462	GO:0042462	eye photoreceptor cell development	3/171	35/17031	0.00514183	0.0498511	0.0386338	Vegfa/Thy1/Ntrk2	3
GO:0043252	GO:0043252	sodium-independent organic anion transport	2/171	11/17031	0.00519385	0.0498511	0.0386338	Slco3a1/Slco2b1	2
GO:0070207	GO:0070207	protein homotrimerization	2/171	11/17031	0.00519385	0.0498511	0.0386338	Steap4/Scara5	2
GO:0097278	GO:0097278	complement-dependent cytotoxicity	2/171	11/17031	0.00519385	0.0498511	0.0386338	C3/Cd55	2
